# Phenolic acid-degrading *Paraburkholderia* prime decomposition in forest soil

**DOI:** 10.1101/2020.09.28.317347

**Authors:** Roland C. Wilhelm, Christopher M. DeRito, James P. Shapleigh, Eugene L. Madsen, Daniel H. Buckley

**Affiliations:** School of Integrative Plant Science, Bradfield Hall, Cornell University, Ithaca, NY, 14853, USA; Department of Microbiology, Wing Hall, Cornell University, Ithaca, NY, 14853, USA

**Keywords:** soil ecology, carbon cycling, priming effect, *Paraburkholderia*, forest soil, stable isotope probing, *p*-hydroxybenzoic acid, *pobA*

## Abstract

Plant-derived phenolic acids are metabolized by soil microorganisms whose activity may enhance the decomposition of soil organic carbon (SOC). We characterized whether phenolic acid-degrading bacteria would enhance SOC mineralization in forest soils when primed with ^13^C-labeled *p*-hydroxybenzoic acid (PHB). We further investigated whether PHB-induced priming could explain differences in SOC content among mono-specific tree plantations in a 70-year-old common garden experiment. The activity of *Paraburkholderia* and *Caballeronia* dominated PHB degradation in all soils regardless of tree species or soil type. We isolated the principal PHB-degrading phylotype (*Paraburkholderia madseniana* RP11^T^), which encoded numerous oxidative enzymes, including secretion signal-bearing laccase, aryl-alcohol oxidase and DyP-type peroxidase, and confirmed its ability to degrade phenolics. The addition of PHB to soil led to significant enrichment (23-fold) of the RP11^T^ phylotype (RP11^ASV^), as well as enrichment of other phylotypes of *Paraburkholderia* and *Caballeronia*. Metabolism of PHB primed significant loss of SOC (3 to 13 µmols C g^-1^ dry wt soil over 7 days). In contrast, glucose addition reduced SOC mineralization (−3 to -8 µmols C g^-1^ dry wt soil over 7 days). RP11^ASV^ abundance and the expression of PHB monooxygenase (*pobA*) correlated with PHB respiration and were inversely proportional to SOC content in the field. We propose that plant-derived phenolics stimulate the activity of phenolic acid-degrading bacteria thereby causing soil priming and SOC loss. We show that *Burkholderiaceae* dominate soil priming in diverse forest soils and this observation counters the prevailing view that priming phenomena are a generalized non-specific response of community metabolism.
