## Supplementary material for "Phenolic acid-degrading *Paraburkholderia* prime decomposition in forest soil": 1. MSM-PHB Media Recipe.xlsx

### Sheet: MSM-PHB Recipe
		Mineral Salts Medium + PHB
			concentration	amount	unit			mol. mass	per 50 mL	unit
	sol'n 1	MgSO4 x 7 H2O	1 M	1	mL	add after autoclave		120.37	6	g
	sol'n 2	Fe(NO3)3	0.5 mM	20	mL	add after autoclave		241.86	6	mg
	sol'n 3	K2HPO4	0.5 M	20	mL	add after autoclave		174.18	4.4	g
		NaH2PO4 · H2O	1.65 M					137.99	11.4	g
		(NH4)2SO4	0.5 M					132.14	3.3	g
		Ca(NO3)2	5 mM					164.09	41	mg
	sol'n 4	sodium 4-hydroxybenzoate	25 mM	4	g	autoclave (main sol'n)		160.1
		ddH2O	-	959	mL
		desired volume		1000	mL
