## Supplementary material for "Phenolic acid-degrading *Paraburkholderia* prime decomposition in forest soil": events.csv

Timepoint	Date	Time	Event	Project	Measurer
T0	9/9/2019	21:00:00	Start	PHB-priming	Roli
T1	10/9/2019	20:45:00	Gas Sampling	PHB-priming	Roli
T2	11/9/2019	20:45:00	Gas Sampling	PHB-priming	Roli
T3	12/9/2019	20:45:00	Gas Sampling	PHB-priming	Roli
T4	13/9/2019	20:30:00	Gas Sampling	PHB-priming	Roli
T5	14/9/2019	20:45:00	Gas Sampling	PHB-priming	Roli
T6	16/9/2019	14:00:00	Gas Sampling	PHB-priming	Roli
T7	19/9/2019	15:00:00	Gas Sampling	PHB-priming	Roli
T8	23/9/2019	13:00:00	Gas Sampling	PHB-priming	Roli
T9	27/9/2019	15:00:00	Gas Sampling	PHB-priming	Roli
T10	04/10/2019	21:00:00	Gas Sampling	PHB-priming	Roli
