## Supplementary material for "Phenolic acid-degrading *Paraburkholderia* prime decomposition in forest soil": IMG.total.genomes.csv

Phylum	total.genomes
Acidobacteria	139
Aerophobetes	4
Armatimonadetes	34
Bacteroidetes	2894
Chloroflexi	432
Cyanobacteria	1173
Deinococcus-Thermus	84
Elusimicrobia	91
Fibrobacteres	60
Fusobacteria	174
Gemmatimonadetes	61
Nitrospirae	107
Planctomycetes	331
Spirochaetes	848
Tenericutes	417
Verrucomicrobia	261
candidate division WPS-2	22
Actinobacteria	9934
Alphaproteobacteria	4817
Betaproteobacteria	3647
Epsilonproteobacteria	1546
Gammaproteobacteria	20859
Zetaproteobacteria	83
Deltaproteobacteria	751
Firmicutes	17218
