## Supplementary material for "Phenolic acid-degrading *Paraburkholderia* prime decomposition in forest soil": in.situ.co2.respiration.data.csv

experiment	time	tree	soil.type	replicate	enrichment	mz.44	mz.45	h.chamber.cm
first	0	Black Locust	LnC	1	C13	79658	641	3.1
first	0	Black Locust	LnC	2	C13	85439	731	3.3
first	0	Black Locust	LnC	3	C13	97009	1046	2.3
first	0	Black Locust	LnC	1	C12	102175	972	4
first	0	Black Locust	LnC	2	C12	103445	716	3.8
first	0	Black Locust	LnC	3	C12	109791	922	3.4
first	0	Sugar Maple	MaB	1	C13	81781	443	3
first	0	Sugar Maple	MaB	2	C13	65239	437	3.3
first	0	Sugar Maple	MaB	3	C13	82269	556	2.9
first	0	Sugar Maple	MaB	1	C12	75976	464	3.2
first	0	Sugar Maple	MaB	2	C12	64996	86	2.4
first	0	Sugar Maple	MaB	3	C12	71108	329	2.8
first	0	Black Locust	MaB	1	C13	84450	787	2
first	0	Black Locust	MaB	2	C13	124395	1336	2.6
first	0	Black Locust	MaB	3	C13	117349	1053	2.8
first	0	Black Locust	MaB	1	C12	94479	603	2.5
first	0	Black Locust	MaB	2	C12	105601	918	2.3
first	0	Black Locust	MaB	3	C12	90349	640	2.3
first	2	Black Locust	LnC	1	C13	166553	2512	3.1
first	2	Black Locust	LnC	2	C13	231171	3852	3.3
first	2	Black Locust	LnC	3	C13	161326	3216	2.3
first	2	Black Locust	LnC	1	C12	227527	2337	4
first	2	Black Locust	LnC	2	C12	154934	1464	3.8
first	2	Black Locust	LnC	3	C12	224244	2062	3.4
first	1.5	Sugar Maple	MaB	1	C13	117935	1760	3
first	1.5	Sugar Maple	MaB	2	C13	105828	1632	3.3
first	1.5	Sugar Maple	MaB	3	C13	156592	3603	2.9
first	1.5	Sugar Maple	MaB	1	C12	119216	1104	3.2
first	1.5	Sugar Maple	MaB	2	C12	99662	702	2.4
first	1.5	Sugar Maple	MaB	3	C12	119423	1042	2.8
first	1	Black Locust	MaB	1	C13	129240	2473	2
first	1	Black Locust	MaB	2	C13	142480	2756	2.6
first	1	Black Locust	MaB	3	C13	166541	3820	2.8
first	1	Black Locust	MaB	1	C12	151844	1503	2.5
first	1	Black Locust	MaB	2	C12	165159	1550	2.3
first	1	Black Locust	MaB	3	C12	181386	1764	2.3
first	5.5	Black Locust	LnC	1	C13	142679	4125	3.1
first	5.5	Black Locust	LnC	2	C13	200179	5767	3.3
first	5.5	Black Locust	LnC	3	C13	147857	5717	2.3
first	5.5	Black Locust	LnC	1	C12	187729	1796	4
first	5.5	Black Locust	LnC	2	C12	135697	1289	3.8
first	5.5	Black Locust	LnC	3	C12	189278	2024	3.4
first	4.75	Sugar Maple	MaB	1	C13	100571	2937	3
first	4.75	Sugar Maple	MaB	2	C13	96549	3027	3.3
first	4.75	Sugar Maple	MaB	3	C13	134912	7786	2.9
first	4.75	Sugar Maple	MaB	1	C12	100687	785	3.2
first	4.75	Sugar Maple	MaB	2	C12	89364	695	2.4
first	4.75	Sugar Maple	MaB	3	C12	108851	914	2.8
first	4.25	Black Locust	MaB	1	C13	108678	3795	2
first	4.25	Black Locust	MaB	2	C13	120057	3653	2.6
first	4.25	Black Locust	MaB	3	C13	142568	6423	2.8
first	4.25	Black Locust	MaB	1	C12	130916	1301	2.5
first	4.25	Black Locust	MaB	2	C12	137681	1291	2.3
first	4.25	Black Locust	MaB	3	C12	148037	1369	2.3
first	7.5	Black Locust	LnC	1	C13	147982	5086	3.1
first	7.5	Black Locust	LnC	2	C13	220218	7584	3.3
first	7.5	Black Locust	LnC	3	C13	141494	5914	2.3
first	7.5	Black Locust	LnC	1	C12	196356	1871	4
first	7.5	Black Locust	LnC	2	C12	143594	1484	3.8
first	7.5	Black Locust	LnC	3	C12	196880	1991	3.4
first	6.75	Sugar Maple	MaB	1	C13	92737	3362	3
first	6.75	Sugar Maple	MaB	2	C13	89426	3324	3.3
first	6.75	Sugar Maple	MaB	3	C13	137909	9106	2.9
first	6.75	Sugar Maple	MaB	1	C12	101649	806	3.2
first	6.75	Sugar Maple	MaB	2	C12	88203	608	2.4
first	6.75	Sugar Maple	MaB	3	C12	106281	874	2.8
first	6.25	Black Locust	MaB	1	C13	108739	4422	2
first	6.25	Black Locust	MaB	2	C13	127154	4555	2.6
first	6.25	Black Locust	MaB	3	C13	140890	7701	2.8
first	6.25	Black Locust	MaB	1	C12	131322	1321	2.5
first	6.25	Black Locust	MaB	2	C12	140514	1268	2.3
first	6.25	Black Locust	MaB	3	C12	163621	1650	2.3
first	13.75	Black Locust	LnC	1	C13	140934	4649	3.1
first	13.75	Black Locust	LnC	2	C13	207426	7971	3.3
first	13.75	Black Locust	LnC	3	C13	170052	6103	2.3
first	13.75	Black Locust	LnC	1	C12	173482	1846	4
first	13.75	Black Locust	LnC	2	C12	140512	1412	3.8
first	13.75	Black Locust	LnC	3	C12	186147	1870	3.4
first	13	Sugar Maple	MaB	1	C13	101002	4577	3
first	13	Sugar Maple	MaB	2	C13	100636	3359	3.3
first	13	Sugar Maple	MaB	3	C13	143739	7043	2.9
first	13	Sugar Maple	MaB	1	C12	109445	845	3.2
first	13	Sugar Maple	MaB	2	C12	94709	679	2.4
first	13	Sugar Maple	MaB	3	C12	116603	1106	2.8
first	12.5	Black Locust	MaB	1	C13	128858	4083	2
first	12.5	Black Locust	MaB	2	C13	152183	5242	2.6
first	12.5	Black Locust	MaB	3	C13	182161	5916	2.8
first	12.5	Black Locust	MaB	1	C12	171089	1657	2.5
first	12.5	Black Locust	MaB	2	C12	162303	1653	2.3
first	12.5	Black Locust	MaB	3	C12	182017	1741	2.3
first	25.5	Black Locust	LnC	1	C13	125446	3422	3.1
first	25.5	Black Locust	LnC	2	C13	175551	6207	3.3
first	25.5	Black Locust	LnC	3	C13	132061	1566	2.3
first	25.5	Black Locust	LnC	1	C12	139132	1316	4
first	25.5	Black Locust	LnC	2	C12	129570	1182	3.8
first	25.5	Black Locust	LnC	3	C12	173829	1659	3.4
first	27.25	Sugar Maple	MaB	1	C13	202643	4040	3
first	27.25	Sugar Maple	MaB	2	C13	133454	2102	3.3
first	27.25	Sugar Maple	MaB	3	C13	169048	3085	2.9
first	27.25	Sugar Maple	MaB	1	C12	175488	1618	3.2
first	27.25	Sugar Maple	MaB	2	C12	133065	1199	2.4
first	27.25	Sugar Maple	MaB	3	C12	179862	1688	2.8
first	27.5	Black Locust	MaB	1	C13	187561	2692	2
first	27.5	Black Locust	MaB	2	C13	213770	3507	2.6
first	27.5	Black Locust	MaB	3	C13	252583	3238	2.8
first	27.5	Black Locust	MaB	1	C12	270597	2738	2.5
first	27.5	Black Locust	MaB	2	C12	203948	1995	2.3
first	27.5	Black Locust	MaB	3	C12	261396	2691	2.3
first	T0	std	std	1	std	1083503	12019	std
first	T0	std	std	2	std	1097344	12479	std
first	T1	std	std	1	std	1083503	12019	std
first	T1	std	std	2	std	1097344	12479	std
first	T2	std	std	1	std	1083503	12019	std
first	T2	std	std	2	std	1097344	12479	std
first	T3	std	std	1	std	1083503	12019	std
first	T3	std	std	2	std	1097344	12479	std
first	T4	std	std	1	std	1083503	12019	std
first	T4	std	std	2	std	1097344	12479	std
first	T5	std	std	1	std	922744	10402	std
first	T5	std	std	2	std	943555	10412	std
second	0	Red Pine	MaB	1	C13	1184608	14542	3.5
second	0	Red Pine	MaB	2	C13	1049298	12888	3
second	0	Red Pine	MaB	3	C13	765272	9825	2.3
second	0	Red Pine	MaB	1	C12	945205	10707	3.2
second	0	Red Pine	MaB	2	C12	994930	11256	3.5
second	0	Red Pine	MaB	3	C12	819421	9414	3
second	0	Sugar Maple	LnC	1	C13	940874	11888	3
second	0	Sugar Maple	LnC	2	C13	921859	11730	3.4
second	0	Sugar Maple	LnC	3	C13	807226	10499	3
second	0	Sugar Maple	LnC	1	C12	898512	10363	3.1
second	0	Sugar Maple	LnC	2	C12	803012	9322	4
second	0	Sugar Maple	LnC	3	C12	754657	8393	3.6
second	3.5	Red Pine	MaB	1	C13	2745942	56885	3.5
second	3.5	Red Pine	MaB	2	C13	3173049	49314	3
second	3.5	Red Pine	MaB	3	C13	5621758	127824	2.3
second	3.5	Red Pine	MaB	1	C12	NA	NA	3.2
second	3.5	Red Pine	MaB	2	C12	NA	NA	3.5
second	3.5	Red Pine	MaB	3	C12	NA	NA	3
second	2.5	Sugar Maple	LnC	1	C13	8534472	333146	3
second	2.5	Sugar Maple	LnC	2	C13	6891839	169698	3.4
second	2.5	Sugar Maple	LnC	3	C13	4411309	138412	3
second	2.5	Sugar Maple	LnC	1	C12	NA	NA	3.1
second	2.5	Sugar Maple	LnC	2	C12	NA	NA	4
second	2.5	Sugar Maple	LnC	3	C12	NA	NA	3.6
second	7.5	Red Pine	MaB	1	C13	2307470	68904	3.5
second	7.5	Red Pine	MaB	2	C13	2749571	48060	3
second	7.5	Red Pine	MaB	3	C13	6781842	216015	2.3
second	7.5	Red Pine	MaB	1	C12	2192816	25579	3.2
second	7.5	Red Pine	MaB	2	C12	4086010	49583	3.5
second	7.5	Red Pine	MaB	3	C12	3782181	44993	3
second	6.5	Sugar Maple	LnC	1	C13	12464505	937124	3
second	6.5	Sugar Maple	LnC	2	C13	7658506	404824	3.4
second	6.5	Sugar Maple	LnC	3	C13	3871047	253581	3
second	6.5	Sugar Maple	LnC	1	C12	6164959	74700	3.1
second	6.5	Sugar Maple	LnC	2	C12	8424257	106760	4
second	6.5	Sugar Maple	LnC	3	C12	8135443	101284	3.6
second	14.5	Red Pine	MaB	1	C13	1723382	62609	3.5
second	14.5	Red Pine	MaB	2	C13	2038161	42628	3
second	14.5	Red Pine	MaB	3	C13	5825538	274443	2.3
second	14.5	Red Pine	MaB	1	C12	NA	NA	3.2
second	14.5	Red Pine	MaB	2	C12	NA	NA	3.5
second	14.5	Red Pine	MaB	3	C12	NA	NA	3
second	13.5	Sugar Maple	LnC	1	C13	12918906	1103300	3
second	13.5	Sugar Maple	LnC	2	C13	6145716	465027	3.4
second	13.5	Sugar Maple	LnC	3	C13	2639494	165282	3
second	13.5	Sugar Maple	LnC	1	C12	NA	NA	3.1
second	13.5	Sugar Maple	LnC	2	C12	NA	NA	4
second	13.5	Sugar Maple	LnC	3	C12	NA	NA	3.6
second	25	Red Pine	MaB	1	C13	1495669	56354	3.5
second	25	Red Pine	MaB	2	C13	1734749	53076	3
second	25	Red Pine	MaB	3	C13	3367313	247237	2.3
second	25	Red Pine	MaB	1	C12	905229	10972	3.2
second	25	Red Pine	MaB	2	C12	1433928	16924	3.5
second	25	Red Pine	MaB	3	C12	1576831	18391	3
second	25	Sugar Maple	LnC	1	C13	11466654	486507	3
second	25	Sugar Maple	LnC	2	C13	3347599	101894	3.4
second	25	Sugar Maple	LnC	3	C13	1683480	30439	3
second	25	Sugar Maple	LnC	1	C12	3147447	37748	3.1
second	25	Sugar Maple	LnC	2	C12	6346295	75029	4
second	25	Sugar Maple	LnC	3	C12	8630443	102698	3.6
second	T0	std	std	1	std	2225498	25842	std
second	T0	std	std	2	std	2120016	25215	std
second	T0	std	std	3	std	2375686	27787	std
second	T0	std	std	4	std	1952647	23213	std
second	T1	std	std	1	std	2225498	25842	std
second	T1	std	std	2	std	2120016	25215	std
second	T1	std	std	3	std	2375686	27787	std
second	T1	std	std	4	std	1952647	23213	std
second	T2	std	std	1	std	1706246	19879	std
second	T2	std	std	2	std	1475075	17583	std
second	T2	std	std	3	std	1541295	18044	std
second	T2	std	std	4	std	1437070	16876	std
second	T3	std	std	1	std	1332532	15662	std
second	T3	std	std	3	std	1126651	12570	std
second	T4	std	std	1	std	1364321	16056	std
second	T4	std	std	2	std	1296789	15356	std
second	T4	std	std	3	std	1141746	13048	std
second	T4	std	std	4	std	1243477	14451	std
