## Supplementary material for "Phenolic acid-degrading *Paraburkholderia* prime decomposition in forest soil": in.situ.nucleic.acid.quant.csv

measure	treatment	tree	soil.type	replicate	concentration
RNA	unamended.soil	Sugar Maple	MaB	1	49
RNA	unamended.soil	Sugar Maple	MaB	2	3.57
RNA	unamended.soil	Sugar Maple	MaB	3	20.9
RNA	PHB.amended	Sugar Maple	MaB	1	57
RNA	PHB.amended	Sugar Maple	MaB	2	46.7
RNA	PHB.amended	Sugar Maple	MaB	3	38.4
RNA	unamended.soil	Black Locust	MaB	1	44.8
RNA	unamended.soil	Black Locust	MaB	2	45.7
RNA	unamended.soil	Black Locust	MaB	3	45.7
RNA	PHB.amended	Black Locust	MaB	1	44.1
RNA	PHB.amended	Black Locust	MaB	2	59
RNA	PHB.amended	Black Locust	MaB	3	49.5
RNA	unamended.soil	Black Locust	LnC	1	28.2
RNA	unamended.soil	Black Locust	LnC	2	27.3
RNA	unamended.soil	Black Locust	LnC	3	28.3
RNA	PHB.amended	Black Locust	LnC	1	43.7
RNA	PHB.amended	Black Locust	LnC	2	40.1
RNA	PHB.amended	Black Locust	LnC	3	35.2
RNA	unamended.soil	Sugar Maple	LnC	1	14.9
RNA	unamended.soil	Sugar Maple	LnC	2	23.2
RNA	unamended.soil	Sugar Maple	LnC	3	11.3
RNA	PHB.amended	Sugar Maple	LnC	1	2.3
RNA	PHB.amended	Sugar Maple	LnC	2	3.8
RNA	PHB.amended	Sugar Maple	LnC	3	BD
RNA	unamended.soil	Red Pine	LnC	1	12.8
RNA	unamended.soil	Red Pine	LnC	2	8.77
RNA	unamended.soil	Red Pine	LnC	3	8.98
RNA	PHB.amended	Red Pine	LnC	1	8.41
RNA	PHB.amended	Red Pine	LnC	2	14
RNA	PHB.amended	Red Pine	LnC	3	3.51
