## Supplementary material for "Phenolic acid-degrading *Paraburkholderia* prime decomposition in forest soil": in.situ.qPCR.cDNA.data.csv

measure	treatment	tree	soil.type	replicate	copies
pobA.2	PHB.amended	Red Pine	LnC	1	7689392
pobA.2	PHB.amended	Red Pine	LnC	2	2849630
pobA.2	PHB.amended	Red Pine	LnC	3	999015
pobA.2	PHB.amended	Black Locust	LnC	1	225448
pobA.2	PHB.amended	Black Locust	LnC	2	78932
pobA.2	PHB.amended	Black Locust	LnC	3	0
pobA.2	PHB.amended	Sugar Maple	LnC	1	899091
pobA.2	PHB.amended	Sugar Maple	LnC	2	1226205
pobA.2	PHB.amended	Sugar Maple	LnC	3	2219980
pobA.2	PHB.amended	Black Locust	MaB	1	0
pobA.2	PHB.amended	Black Locust	MaB	2	0
pobA.2	PHB.amended	Black Locust	MaB	3	0
pobA.2	PHB.amended	Sugar Maple	MaB	1	1912516
pobA.2	PHB.amended	Sugar Maple	MaB	2	190542
pobA.2	PHB.amended	Sugar Maple	MaB	3	0
pobA.2	H2O.amended	Sugar Maple	LnC	1	0
pobA.2	H2O.amended	Sugar Maple	LnC	2	0
pobA.2	H2O.amended	Sugar Maple	LnC	3	0
pobA.2	autoclaved	Sugar Maple	LnC	1	0
pobA.2	autoclaved	Sugar Maple	LnC	2	0
pobA.2	autoclaved	Sugar Maple	LnC	3	0
rRNA.16S	PHB.amended	Red Pine	LnC	1	6.31436E+11
rRNA.16S	PHB.amended	Red Pine	LnC	2	4.63011E+11
rRNA.16S	PHB.amended	Red Pine	LnC	3	4.73828E+11
rRNA.16S	PHB.amended	Black Locust	LnC	1	9.6693E+11
rRNA.16S	PHB.amended	Black Locust	LnC	2	1.64643E+12
rRNA.16S	PHB.amended	Black Locust	LnC	3	1.38844E+12
rRNA.16S	PHB.amended	Sugar Maple	LnC	1	1.1773E+11
rRNA.16S	PHB.amended	Sugar Maple	LnC	2	5.24871E+11
rRNA.16S	PHB.amended	Sugar Maple	LnC	3	1.67236E+11
rRNA.16S	PHB.amended	Black Locust	MaB	1	1.92795E+12
rRNA.16S	PHB.amended	Black Locust	MaB	2	1.59421E+12
rRNA.16S	PHB.amended	Black Locust	MaB	3	1.68783E+12
rRNA.16S	PHB.amended	Sugar Maple	MaB	1	1.43776E+12
rRNA.16S	PHB.amended	Sugar Maple	MaB	2	1.07779E+12
rRNA.16S	PHB.amended	Sugar Maple	MaB	3	9.56126E+11
rRNA.16S	H2O.amended	Sugar Maple	LnC	1	1.20519E+12
rRNA.16S	H2O.amended	Sugar Maple	LnC	2	1.98612E+12
rRNA.16S	H2O.amended	Sugar Maple	LnC	3	1.64316E+12
rRNA.16S	autoclaved	Sugar Maple	LnC	1	0
rRNA.16S	autoclaved	Sugar Maple	LnC	2	0
rRNA.16S	autoclaved	Sugar Maple	LnC	3	0
