## Supplementary material for "Phenolic acid-degrading *Paraburkholderia* prime decomposition in forest soil": in.vitro.sample.info.csv

SampleID	PrimerNumber	SeqRun	tree	treatment	amplicon
SP001	1	run1	Sugar Maple	water_control	cDNA
SP002	2	run1	Sugar Maple	C13_glucose	cDNA
SP003	3	run1	Sugar Maple	C13_PHB	cDNA
SP004	4	run1	Sugar Maple	C13_PHB_inhibited	cDNA
SP005	5	run1	Sugar Maple	C13_PHB__C12_RP11	cDNA
SP006	6	run1	Red Pine	water_control	cDNA
SP007	7	run1	Red Pine	C13_glucose	cDNA
SP008	8	run1	Red Pine	C13_PHB	cDNA
SP009	9	run1	Red Pine	C13_PHB_inhibited	cDNA
SP010	10	run1	Red Pine	C13_PHB__C12_RP11	cDNA
SP011	11	run1	Black Locust	water_control	cDNA
SP012	12	run1	Black Locust	C13_glucose	cDNA
SP013	13	run1	Black Locust	C13_PHB	cDNA
SP014	14	run1	Black Locust	C13_PHB_inhibited	cDNA
SP015	15	run1	Black Locust	C13_PHB__C12_RP11	cDNA
SP016	16	run1	Sugar Maple	field	cDNA
SP017	33	run1	Red Pine	field	cDNA
SP018	18	run1	Black Locust	field	cDNA
SP019	41	run1	Sugar Maple	water_control	DNA
SP020	42	run1	Sugar Maple	C13_glucose	DNA
SP021	43	run1	Sugar Maple	C13_PHB	DNA
SP023	44	run1	Sugar Maple	C13_PHB__C12_RP11	DNA
SP024	45	run1	Red Pine	water_control	DNA
SP025	46	run1	Red Pine	C13_glucose	DNA
SP026	47	run1	Red Pine	C13_PHB	DNA
SP028	48	run1	Red Pine	C13_PHB__C12_RP11	DNA
SP029	49	run1	Black Locust	water_control	DNA
SP030	50	run1	Black Locust	C13_glucose	DNA
SP031	51	run1	Black Locust	C13_PHB	DNA
SP033	52	run1	Black Locust	C13_PHB__C12_RP11	DNA
SP034	53	run1	Sugar Maple	field	DNA
SP035	54	run1	Red Pine	field	DNA
SP036	55	run1	Black Locust	field	DNA
SP037	152	run2	Sugar Maple	water_control	DNA
SP038	153	run2	Sugar Maple	water_control	DNA
SP039	154	run2	Sugar Maple	water_control	DNA
SP040	155	run2	Sugar Maple	C13_glucose	DNA
SP041	156	run2	Sugar Maple	C13_glucose	DNA
SP042	157	run2	Sugar Maple	C13_glucose	DNA
SP043	158	run2	Sugar Maple	C13_PHB	DNA
SP044	159	run2	Sugar Maple	C13_PHB	DNA
SP045	160	run2	Sugar Maple	C13_PHB	DNA
SP046	161	run2	Red Pine	water_control	DNA
SP047	162	run2	Red Pine	water_control	DNA
SP048	163	run2	Red Pine	water_control	DNA
SP049	164	run2	Red Pine	C13_glucose	DNA
SP050	165	run2	Red Pine	C13_glucose	DNA
SP051	166	run2	Red Pine	C13_glucose	DNA
SP052	167	run2	Red Pine	C13_PHB	DNA
SP053	168	run2	Red Pine	C13_PHB	DNA
SP054	169	run2	Red Pine	C13_PHB	DNA
SP055	170	run2	Black Locust	water_control	DNA
SP056	171	run2	Black Locust	water_control	DNA
SP057	172	run2	Black Locust	water_control	DNA
SP058	173	run2	Black Locust	C13_glucose	DNA
SP059	174	run2	Black Locust	C13_glucose	DNA
SP060	175	run2	Black Locust	C13_glucose	DNA
SP061	176	run2	Black Locust	C13_PHB	DNA
SP062	177	run2	Black Locust	C13_PHB	DNA
SP063	178	run2	Black Locust	C13_PHB	DNA
