## Supplementary material for "Phenolic acid-degrading *Paraburkholderia* prime decomposition in forest soil": main.csv

sampleID	tree	treatment	replicate	microcosm.wt	percent.C	percent.N	moisture	WHC	soil.wt	wt.removed.T7
1	Sugar Maple	water_control	1	90.33	10.97	0.7	0.311	1.53	10	5.1
2	Sugar Maple	water_control	2	89.24	10.97	0.7	0.311	1.53	10	5.35
3	Sugar Maple	water_control	3	90.3	10.97	0.7	0.311	1.53	10	4.81
4	Sugar Maple	water_control	4	89.78	10.97	0.7	0.311	1.53	10.19	4.82
5	Sugar Maple	C13_glucose	1	89.73	10.97	0.7	0.311	1.53	10	5.07
6	Sugar Maple	C13_glucose	2	89.77	10.97	0.7	0.311	1.53	10.04	4.97
7	Sugar Maple	C13_glucose	3	90.36	10.97	0.7	0.311	1.53	10.04	5.15
8	Sugar Maple	C13_glucose	4	90.25	10.97	0.7	0.311	1.53	10.05	4.37
9	Sugar Maple	C13_PHB	1	89.34	10.97	0.7	0.311	1.53	10.11	4.37
10	Sugar Maple	C13_PHB	2	89.9	10.97	0.7	0.311	1.53	10.01	4.37
11	Sugar Maple	C13_PHB	3	89.49	10.97	0.7	0.311	1.53	10	4.42
12	Sugar Maple	C13_PHB	4	89	10.97	0.7	0.311	1.53	10	4.28
13	Sugar Maple	C13_PHB_inhibited	1	89.63	10.97	0.7	0.311	1.53	10	4.68
14	Sugar Maple	C13_PHB_inhibited	2	89.95	10.97	0.7	0.311	1.53	10.1	4.22
15	Sugar Maple	C13_PHB_inhibited	3	89.27	10.97	0.7	0.311	1.53	10.1	4.85
16	Sugar Maple	C13_PHB_inhibited	4	88.92	10.97	0.7	0.311	1.53	10.08	4.61
17	Sugar Maple	inhibitor_control	1	88.85	10.97	0.7	0.311	1.53	10.02	NA
18	Sugar Maple	inhibitor_control	2	88.64	10.97	0.7	0.311	1.53	10.03	NA
19	Sugar Maple	inhibitor_control	3	90.31	10.97	0.7	0.311	1.53	10.01	NA
20	Sugar Maple	inhibitor_control	4	89.28	10.97	0.7	0.311	1.53	10.09	NA
21	Sugar Maple	C13_PHB__C12_RP11	1	89.25	10.97	0.7	0.311	1.53	10.08	NA
22	Sugar Maple	C13_PHB__C12_RP11	2	89.41	10.97	0.7	0.311	1.53	10.02	NA
23	Sugar Maple	C13_PHB__C12_RP11	3	88.81	10.97	0.7	0.311	1.53	10.08	NA
24	Sugar Maple	C13_PHB__C12_RP11	4	89.09	10.97	0.7	0.311	1.53	10.06	NA
25	Sugar Maple	C12_PHB__C13_RP11	1	89.65	10.97	0.7	0.311	1.53	10.06	4.25
26	Sugar Maple	C12_PHB__C13_RP11	2	91.5	10.97	0.7	0.311	1.53	10.03	5.04
27	Sugar Maple	C12_PHB__C13_RP11	3	89.38	10.97	0.7	0.311	1.53	10.03	4.37
28	Sugar Maple	C12_PHB__C13_RP11	4	88.61	10.97	0.7	0.311	1.53	10	5.13
29	Red Pine	water_control	1	90.03	17.52	0.9	0.386	0.839	10.01	4.66
30	Red Pine	water_control	2	88.93	17.52	0.9	0.386	0.839	10.01	4.9
31	Red Pine	water_control	3	89.34	17.52	0.9	0.386	0.839	10.02	4.4
32	Red Pine	water_control	4	90.46	17.52	0.9	0.386	0.839	10	4.57
33	Red Pine	C13_glucose	1	88.59	17.52	0.9	0.386	0.839	10.02	4.55
34	Red Pine	C13_glucose	2	90.29	17.52	0.9	0.386	0.839	10.03	5.29
35	Red Pine	C13_glucose	3	90.05	17.52	0.9	0.386	0.839	10.02	4
36	Red Pine	C13_glucose	4	90.21	17.52	0.9	0.386	0.839	10.08	4.42
37	Red Pine	C13_PHB	1	88.98	17.52	0.9	0.386	0.839	10.01	4.21
38	Red Pine	C13_PHB	2	89.05	17.52	0.9	0.386	0.839	10	4.72
39	Red Pine	C13_PHB	3	89.8	17.52	0.9	0.386	0.839	10.03	5.07
40	Red Pine	C13_PHB	4	88.61	17.52	0.9	0.386	0.839	10.09	4.94
41	Red Pine	C13_PHB_inhibited	1	90.42	17.52	0.9	0.386	0.839	10.03	4.89
42	Red Pine	C13_PHB_inhibited	2	88.88	17.52	0.9	0.386	0.839	10.04	4.61
43	Red Pine	C13_PHB_inhibited	3	89.57	17.52	0.9	0.386	0.839	10.07	4.93
44	Red Pine	C13_PHB_inhibited	4	91.21	17.52	0.9	0.386	0.839	10.05	4.33
45	Red Pine	inhibitor_control	1	88.56	17.52	0.9	0.386	0.839	10.06	NA
46	Red Pine	inhibitor_control	2	88.9	17.52	0.9	0.386	0.839	10.06	NA
47	Red Pine	inhibitor_control	3	88.94	17.52	0.9	0.386	0.839	10.02	NA
48	Red Pine	inhibitor_control	4	88.7	17.52	0.9	0.386	0.839	10	NA
49	Red Pine	C13_PHB__C12_RP11	1	89.86	17.52	0.9	0.386	0.839	10	NA
50	Red Pine	C13_PHB__C12_RP11	2	89.4	17.52	0.9	0.386	0.839	10.03	NA
51	Red Pine	C13_PHB__C12_RP11	3	89.06	17.52	0.9	0.386	0.839	10.09	NA
52	Red Pine	C13_PHB__C12_RP11	4	89.39	17.52	0.9	0.386	0.839	10.08	NA
53	Red Pine	C12_PHB__C13_RP11	1	89.69	17.52	0.9	0.386	0.839	10.01	4.12
54	Red Pine	C12_PHB__C13_RP11	2	88.93	17.52	0.9	0.386	0.839	10.1	4.68
55	Red Pine	C12_PHB__C13_RP11	3	89.51	17.52	0.9	0.386	0.839	10	4.25
56	Red Pine	C12_PHB__C13_RP11	4	90.52	17.52	0.9	0.386	0.839	10.06	4.82
57	Black Locust	water_control	1	89.03	14.77	1.07	0.43	1.121	10.02	4.36
58	Black Locust	water_control	2	89.36	14.77	1.07	0.43	1.121	10.03	4.59
59	Black Locust	water_control	3	89.42	14.77	1.07	0.43	1.121	10.01	4.61
60	Black Locust	water_control	4	90.45	14.77	1.07	0.43	1.121	10	4.76
61	Black Locust	C13_glucose	1	89.42	14.77	1.07	0.43	1.121	10.03	4.85
62	Black Locust	C13_glucose	2	89.33	14.77	1.07	0.43	1.121	10.03	4.86
63	Black Locust	C13_glucose	3	89.57	14.77	1.07	0.43	1.121	10.03	4.47
64	Black Locust	C13_glucose	4	89.55	14.77	1.07	0.43	1.121	10.06	4.91
65	Black Locust	C13_PHB	1	89.02	14.77	1.07	0.43	1.121	10.01	4.53
66	Black Locust	C13_PHB	2	89.48	14.77	1.07	0.43	1.121	10.03	4.49
67	Black Locust	C13_PHB	3	90.58	14.77	1.07	0.43	1.121	10.08	4.53
68	Black Locust	C13_PHB	4	90.29	14.77	1.07	0.43	1.121	10.04	4.64
69	Black Locust	C13_PHB_inhibited	1	90.23	14.77	1.07	0.43	1.121	10.02	4.55
70	Black Locust	C13_PHB_inhibited	2	90.66	14.77	1.07	0.43	1.121	10.03	4.29
71	Black Locust	C13_PHB_inhibited	3	89.17	14.77	1.07	0.43	1.121	10.02	4.68
72	Black Locust	C13_PHB_inhibited	4	90.27	14.77	1.07	0.43	1.121	10.01	4.82
73	Black Locust	inhibitor_control	1	89.27	14.77	1.07	0.43	1.121	10.05	NA
74	Black Locust	inhibitor_control	2	90.28	14.77	1.07	0.43	1.121	10.03	NA
75	Black Locust	inhibitor_control	3	89.5	14.77	1.07	0.43	1.121	10.04	NA
76	Black Locust	inhibitor_control	4	89.46	14.77	1.07	0.43	1.121	10.06	NA
77	Black Locust	C13_PHB__C12_RP11	1	89.36	14.77	1.07	0.43	1.121	10.04	NA
78	Black Locust	C13_PHB__C12_RP11	2	89.63	14.77	1.07	0.43	1.121	10.03	NA
79	Black Locust	C13_PHB__C12_RP11	3	90.42	14.77	1.07	0.43	1.121	10.03	NA
80	Black Locust	C13_PHB__C12_RP11	4	90.56	14.77	1.07	0.43	1.121	10	NA
81	Black Locust	C12_PHB__C13_RP11	1	89.13	14.77	1.07	0.43	1.121	10.06	4.71
82	Black Locust	C12_PHB__C13_RP11	2	88.97	14.77	1.07	0.43	1.121	10.05	4.98
83	Black Locust	C12_PHB__C13_RP11	3	89.25	14.77	1.07	0.43	1.121	10.06	4.71
84	Black Locust	C12_PHB__C13_RP11	4	89.37	14.77	1.07	0.43	1.121	10.04	4.9
