## Supplementary material for "Phenolic acid-degrading *Paraburkholderia* prime decomposition in forest soil": MLSA.curated.genome.isolate.source.csv

description	new.descriptor
soil	soil
Blood	clinical
environmental	environmental
sputum	clinical
freshwater	water
pulmonary	clinical
Nasal Swab from a Mare	clinical
community water supply storage tank	water
Environmental / Soil	soil
Potato bacterial wilt	plant pathogen
a xerophilous moss	plant associated
sugarcane plantation soil	soil
air	environmental
Lake Kulim Kedah Malaysia	water
blood	clinical
mountain soil	soil
symptomatic potato plant	plant pathogen
Lichen	plant associated
water	water
Sputum	clinical
forest soil	soil
Human Clinical Sample (Cystis Fibrosis Patient)	clinical
Rice field soil	soil
CF Sputum	clinical
Soil	soil
chicken dung	clinical
contaminated wipes	clinical
UCC Isolate	unknown
blood of a gelding from the Lahore Polo Club	clinical
Laboratory stock	clinical
Infected plant	plant pathogen
milk from a sheep with mastitis	clinical
rhizosphere	rhizosphere
leaf nodules	plant associated
not available: to be reported later	unknown
hospital effluents	clinical
sputum from cystic fibrosis patient	clinical
plant	plant associated
Non-CF Blood 2 weeks of bacteremia	clinical
sludge in the sediment pool of a pig factory using tetracycline antibiotics as long-term feed additive	clinical
a water sample from the American segment of the International Space Station (ISS) cooling system	water
bedside light switch in hospital intensive care unit	clinical
clinical	clinical
Mycosphere	fungi
pus of abscess	clinical
sputum from a patient with chronic carriage infection	clinical
Schelde River	water
human	clinical
Cystic fibrosis lung	clinical
Mule	clinical
CF Maxillary Sinus	clinical
spores	fungi
infected potato plant	plant pathogen
Forest soil	soil
root nodule	plant associated
TCE-polluted aquifer	water
Leaf nodules	plant associated
Environment	environmental
Sesamum indicum L. rhizosphere soil	rhizosphere
wound	clinical
blood sample of melioidosis patient	clinical
alpine spring water	water
textile wastewater	environmental
grain (Oryza sativa)	plant associated
water samples of the water storage and dispensing system of the international Space Station (ISS)	water
diseased ginger	plant pathogen
crop swab	clinical
leaves	plant associated
pea rhizosphere	rhizosphere
onion	plant associated
fungus	fungi
DOE Field Research Center at Oakridge Tennessee Area 5 Well FW507	environmental
Environmental	environmental
Aerosol sample	environmental
tobacco rhizosphere	rhizosphere
bacterial wilt-infected tomatoes	plant pathogen
Surface sterilized rice seed	plant associated
blood/urine	clinical
autopsy brain sample	clinical
Tomato with bacterial wilt	plant pathogen
eggplant	plant associated
Sputum of cystic fibrosis patient	clinical
Plant derived food stuff	plant associated
fungal mycelia of Mortierella elongata FMR23-6	fungi
surface sterilized rice roots	plant associated
clinical isolate	clinical
White-rot fungus Phanerochaete chrysosporium	fungi
chronic granulomatous disease patient at the NIH clinical center in Bethesda MD USA	clinical
Cystic Fibrosis Patients	clinical
Clonal culture of Asterionella formosa BG1 isolated from Esthwaite Water	water
plant derived food stuff onion Allium cepa	plant associated
soil underneath mushroom foot	fungi
wilted tomato plant	plant pathogen
paddy soil	soil
Fermented corn meal	plant associated
nodules	plant associated
Conjuctival	clinical
garlic farming soil	soil
healthy tomato plant	plant associated
magnetite-containing magnetic coccus	environmental
stream	water
Oryza sativa root	plant associated
Ammonium sulfate bioreactor	environmental
Pelvic Wound	clinical
lichen	plant associated
pleural wound	clinical
Plant roots	plant associated
microbial mat of Manikaran Hot Spring	environmental
roots of desert plants	plant associated
agricultural field	soil
acid lateritic relicts	environmental
Cord blood	clinical
lakeside in Campo Rupestre	water
air filter sample from the Payload Hazardous Servicing Facility located at the Kennedy Space Center	environmental
sputum of a melioidosis patient admitted to Royal Darwin Hospital Northern Territory Australia	clinical
surface of the preflight Mars Odyssey Orbiter at the Jet Propulsion Laboratory in California	environmental
ethmoid sinus	clinical
Tomato with bacterial wilt symptoms	plant pathogen
root nodule from Rubber Plantation	plant associated
milk of mastitis dairy sheep	clinical
rhizosphere soil	rhizosphere
pus	clinical
UCC strain	unknown
rhizosphere soil from 2 4 6-trinitrotoluene-contaminated forest site	rhizosphere
Human Clinical (cystic fibrosis patient)	clinical
soil near the ocean	clinical
water sample of the condensate water regeneration system of the international Space Station (ISS)	environmental
reactor sludge	environmental
environmental sample	environmental
forest	soil
Plant	plant associated
rhizosphere and bulk soil of C. arenaria stands	rhizosphere
brain	clinical
PCB-contaminated tertiary lagoon sludge	environmental
rice root	plant associated
Rifle well CD01 at time point 1 / A; 5m depth; 0.2 filter	environmental
Septicemic melioidosis patient blood sample	clinical
laboratory strain	clinical
gladiolus	plant associated
Unavailable	unknown
rhizospheric soil	rhizosphere
Pea rhizosphere	rhizosphere
root	plant associated
Pus	clinical
throat	clinical
Nasal Swab	clinical
nose and lung	clinical
Oryza sativa rhizosphere soil	rhizosphere
isolated from sludge collected at the drain outlet of a chlorpyrifos manufacture plant	environmental
pristine grassland at 1080-1155 m	soil
Vial cap	clinical
patient sputum	clinical
infected plant	plant pathogen
Nasal	clinical
Hospital-Room 1036 Sink	clinical
mineral media supplemented with vegetable oil	environmental
knee fluid	clinical
surface-sterilized vetiver roots	plant associated
Guinea pig	clinical
field	soil
Thigh Biopsy	clinical
human sputum cystic fibrosis patient	clinical
Oryza sativa grain	plant associated
Citrus rhizosphere	rhizosphere
greenhouse	plant associated
symptomatic geranium 'Americana Dark Red' plant	plant associated
Chilli	environmental
breeding environment of Dorcus hopei binodulosus	environmental
hospital NICU surfaces and sink samples	clinical
tracheal suction	clinical
Poly-hydroxybutyrate enriched soil	soil
oryza sativa rhizosphere soil	rhizosphere
Horse	clinical
tea plantation soil	soil
lawn soil	soil
Sputum (Cystic Fibrosis Patient)	clinical
marine	water
soil around the root of Dongxiang wild rice	soil
bone marrow	clinical
uncultivated field soil	soil
Agricultural soils with sugarcane crop	soil
landfill soil	soil
Root nodule	plant associated
IVC sample	clinical
crop soil	soil
blood sample from patient	clinical
oral cavity gingival crevices	clinical
Human clinical	clinical
Tar Pits	environmental
bioreactor	environmental
gold-copper mine	environmental
trachea	clinical
forest soil from Seung Hak Mountain	soil
skin ulcer	clinical
water treatment plant	environmental
groundwater	environmental
farm soil	soil
Non-CF Ovarian cyst	clinical
Simulated Florida Golf course soil sample	soil
rhizosphere of ginseng	rhizosphere
Human Clinical	clinical
Barium solution	environmental
CF Blood	clinical
post mortem brain	clinical
Rhizosphere	rhizosphere
cystic fibrosis patient	clinical
endotracheal aspirate	clinical
Sungai Pinang Penang Malaysia	unknown
environment	environmental
Paddy field Sungai Manik Malaysia	soil
rice field soil	soil
Rice paddy field	soil
Photos sp.	plant associated
soil with phthalate enrichment	soil
Eggplant plant with bacterial wilt symptoms	plant pathogen
blood from patient with type I diabetes and multiple abcesses	clinical
grassland soil	soil
erosive bamboo slips of Kingdom Wu	plant associated
cystic fibrosis lung	clinical
plant roots	plant associated
respiratory secretions and blood	clinical
banana plantation infected with Banana Blood Disease	plant pathogen
insect gut	environmental
docusate laxative	clinical
blood and urine	clinical
Lake Lanier 2 4-D mesocosm	water
Hospital equipment	clinical
pharmaceutical product	clinical
8 months old infant boy	clinical
hydrothermal vent	environmental
fungus (Phanerochaete chrysosporium)	fungi
blood from melioidosis patient	clinical
Forearm wound fluid	clinical
a wastewater-treating system	environmental
Expectoration sample	clinical
Soil Litter Close to Oxalis sp.	soil
AM-anode biofilm	environmental
CACIAM 66 non-axenic culture of unicellular cyanobacterium started from freshwater	water
rice rhizosphere	rhizosphere
spleen sample of melioidosis patient	clinical
rice field soil sample in central Thailand	soil
Corn Root	plant associated
airway from a patient with cystic fibrosis	clinical
soil sample	soil
tomato vessel	plant associated
sputum from a cystic fibrosis patient	clinical
thigh lesion	clinical
oxic water above sulfide containing lake sediment	environmental
Gingival margin	clinical
blood of patient with septicemic melioidosis	clinical
Ear swab	clinical
Clinical	clinical
sewage sludge	environmental
fresh-cut produce processing plant	plant associated
wet tropical forest soil	soil
catheter	clinical
host	clinical
