## Supplementary material for "Phenolic acid-degrading *Paraburkholderia* prime decomposition in forest soil": sequencing.metadata.tsv

#SampleID	BarcodeSequence	LinkerPrimerSequence	tree	soil.type	enrichment	fraction.type	fraction	latitude	longitude	env_biome	derito.label	run.name	soil.collection	run.data	Original.barcode
M001	GGAGACAAGGGA	GGACTACHVGGGTWTCTAAT	Sugar_Maple	LnC	C12	H1	1-2	42.451087	-76.420529	soil	SugarMaple12Rep1Fraction1.2	Plate1	2014-07-16	2015-08-06	TCCCTTGTCTCC
M002	AATCAGTCTCGT	GGACTACHVGGGTWTCTAAT	Sugar_Maple	LnC	C12	H2	3-4	42.451087	-76.420529	soil	SugarMaple12Rep1Fraction3.4	Plate1	2014-07-16	2015-08-06	ACGAGACTGATT
M003	AATCCGTACAGC	GGACTACHVGGGTWTCTAAT	Sugar_Maple	LnC	C12	H3	5	42.451087	-76.420529	soil	SugarMaple12Rep1Fraction5	Plate1	2014-07-16	2015-08-06	GCTGTACGGATT
M004	ACACCTGGTGAT	GGACTACHVGGGTWTCTAAT	Sugar_Maple	LnC	C12	H4	6	42.451087	-76.420529	soil	SugarMaple12Rep1Fraction6	Plate1	2014-07-16	2015-08-06	ATCACCAGGTGT
M005	TATCGTTGACCA	GGACTACHVGGGTWTCTAAT	Sugar_Maple	LnC	C12	L1	7	42.451087	-76.420529	soil	SugarMaple12Rep1Fraction7	Plate1	2014-07-16	2015-08-06	TGGTCAACGATA
M006	TTACTGTGCGAT	GGACTACHVGGGTWTCTAAT	Sugar_Maple	LnC	C12	L2	8	42.451087	-76.420529	soil	SugarMaple12Rep1Fraction8	Plate1	2014-07-16	2015-08-06	ATCGCACAGTAA
M007	AGGCTACACGAC	GGACTACHVGGGTWTCTAAT	Sugar_Maple	LnC	C12	L3	9-10	42.451087	-76.420529	soil	SugarMaple12Rep1Fraction9.10	Plate1	2014-07-16	2015-08-06	GTCGTGTAGCCT
M008	CTAACCTCCGCT	GGACTACHVGGGTWTCTAAT	Sugar_Maple	LnC	C12	L4	11-12	42.451087	-76.420529	soil	SugarMaple12Rep1Fraction11.12	Plate1	2014-07-16	2015-08-06	AGCGGAGGTTAG
M009	GAACCAAAGGAT	GGACTACHVGGGTWTCTAAT	Sugar_Maple	LnC	C12	H1	1-2	42.451087	-76.420529	soil	SugarMaple12Rep2Fraction1.2	Plate1	2014-07-16	2015-08-06	ATCCTTTGGTTC
M010	GTATGCGCTGTA	GGACTACHVGGGTWTCTAAT	Sugar_Maple	LnC	C12	H2	3-4	42.451087	-76.420529	soil	SugarMaple12Rep2Fraction3.4	Plate1	2014-07-16	2015-08-06	TACAGCGCATAC
M011	GTACATACCGGT	GGACTACHVGGGTWTCTAAT	Sugar_Maple	LnC	C12	H3	5	42.451087	-76.420529	soil	SugarMaple12Rep2Fraction5	Plate1	2014-07-16	2015-08-06	ACCGGTATGTAC
M012	TCCGACACAATT	GGACTACHVGGGTWTCTAAT	Sugar_Maple	LnC	C12	H4	6	42.451087	-76.420529	soil	SugarMaple12Rep2Fraction6	Plate1	2014-07-16	2015-08-06	AATTGTGTCGGA
M013	CCAGTGTATGCA	GGACTACHVGGGTWTCTAAT	Sugar_Maple	LnC	C12	L1	7	42.451087	-76.420529	soil	SugarMaple12Rep2Fraction7	Plate1	2014-07-16	2015-08-06	TGCATACACTGG
M014	CCTCGTTCGACT	GGACTACHVGGGTWTCTAAT	Sugar_Maple	LnC	C12	L2	8	42.451087	-76.420529	soil	SugarMaple12Rep2Fraction8	Plate1	2014-07-16	2015-08-06	AGTCGAACGAGG
M015	TGAGTCACTGGT	GGACTACHVGGGTWTCTAAT	Sugar_Maple	LnC	C12	L3	9-10	42.451087	-76.420529	soil	SugarMaple12Rep2Fraction9.10	Plate1	2014-07-16	2015-08-06	ACCAGTGACTCA
M016	GACTTGGTATTC	GGACTACHVGGGTWTCTAAT	Sugar_Maple	LnC	C12	L4	11-12	42.451087	-76.420529	soil	SugarMaple12Rep2Fraction11.12	Plate1	2014-07-16	2015-08-06	GAATACCAAGTC
M017	TACACGATCTAC	GGACTACHVGGGTWTCTAAT	Sugar_Maple	LnC	C12	H1	1-2	42.451087	-76.420529	soil	SugarMaple12Rep3Fraction1.2	Plate1	2014-07-16	2015-08-06	GTAGATCGTGTA
M018	GCACACACGTTA	GGACTACHVGGGTWTCTAAT	Sugar_Maple	LnC	C12	H2	3-4	42.451087	-76.420529	soil	SugarMaple12Rep3Fraction3.4	Plate1	2014-07-16	2015-08-06	TAACGTGTGTGC
M019	CACGCCATAATG	GGACTACHVGGGTWTCTAAT	Sugar_Maple	LnC	C12	H3	5	42.451087	-76.420529	soil	SugarMaple12Rep3Fraction5	Plate1	2014-07-16	2015-08-06	CATTATGGCGTG
M020	CAGGCGTATTGG	GGACTACHVGGGTWTCTAAT	Sugar_Maple	LnC	C12	H4	6	42.451087	-76.420529	soil	SugarMaple12Rep3Fraction6	Plate1	2014-07-16	2015-08-06	CCAATACGCCTG
M021	GGATCGCAGATC	GGACTACHVGGGTWTCTAAT	Sugar_Maple	LnC	C12	L1	7	42.451087	-76.420529	soil	SugarMaple12Rep3Fraction7	Plate1	2014-07-16	2015-08-06	GATCTGCGATCC
M022	GCTGATGAGCTG	GGACTACHVGGGTWTCTAAT	Sugar_Maple	LnC	C12	L2	8	42.451087	-76.420529	soil	SugarMaple12Rep3Fraction8	Plate1	2014-07-16	2015-08-06	CAGCTCATCAGC
M023	AGCTGTTGTTTG	GGACTACHVGGGTWTCTAAT	Sugar_Maple	LnC	C12	L3	9-10	42.451087	-76.420529	soil	SugarMaple12Rep3Fraction9.10	Plate1	2014-07-16	2015-08-06	CAAACAACAGCT
M024	GGATGGTGTTGC	GGACTACHVGGGTWTCTAAT	Sugar_Maple	LnC	C12	L4	11-12	42.451087	-76.420529	soil	SugarMaple12Rep3Fraction11.12	Plate1	2014-07-16	2015-08-06	GCAACACCATCC
M025	GCGATATATCGC	GGACTACHVGGGTWTCTAAT	Sugar_Maple	LnC	C13	H1	1-2	42.451087	-76.420529	soil	SugarMaple13Rep1Fraction1.2	Plate1	2014-07-16	2015-08-06	GCGATATATCGC
M026	TAGGATTGCTCG	GGACTACHVGGGTWTCTAAT	Sugar_Maple	LnC	C13	H2	3-4	42.451087	-76.420529	soil	SugarMaple13Rep1Fraction3.4	Plate1	2014-07-16	2015-08-06	CGAGCAATCCTA
M027	ATGTGCACGACT	GGACTACHVGGGTWTCTAAT	Sugar_Maple	LnC	C13	H3	5	42.451087	-76.420529	soil	SugarMaple13Rep1Fraction5	Plate1	2014-07-16	2015-08-06	AGTCGTGCACAT
M028	ACGCGCAGATAC	GGACTACHVGGGTWTCTAAT	Sugar_Maple	LnC	C13	H4	6	42.451087	-76.420529	soil	SugarMaple13Rep1Fraction6	Plate1	2014-07-16	2015-08-06	GTATCTGCGCGT
M029	GACTTTCCCTCG	GGACTACHVGGGTWTCTAAT	Sugar_Maple	LnC	C13	L1	7	42.451087	-76.420529	soil	SugarMaple13Rep1Fraction7	Plate1	2014-07-16	2015-08-06	CGAGGGAAAGTC
M030	ATCCCGAATTTG	GGACTACHVGGGTWTCTAAT	Sugar_Maple	LnC	C13	L2	8	42.451087	-76.420529	soil	SugarMaple13Rep1Fraction8	Plate1	2014-07-16	2015-08-06	CAAATTCGGGAT
M031	GTTGGTCAATCT	GGACTACHVGGGTWTCTAAT	Sugar_Maple	LnC	C13	L3	9-10	42.451087	-76.420529	soil	SugarMaple13Rep1Fraction9.10	Plate1	2014-07-16	2015-08-06	AGATTGACCAAC
M032	TAGCTCGTAACT	GGACTACHVGGGTWTCTAAT	Sugar_Maple	LnC	C13	L4	11-12	42.451087	-76.420529	soil	SugarMaple13Rep1Fraction11.12	Plate1	2014-07-16	2015-08-06	AGTTACGAGCTA
M033	CAGTGCATATGC	GGACTACHVGGGTWTCTAAT	Sugar_Maple	LnC	C13	H1	1-2	42.451087	-76.420529	soil	SugarMaple13Rep2Fraction1.2	Plate1	2014-07-16	2015-08-06	GCATATGCACTG
M034	TCACGGGAGTTG	GGACTACHVGGGTWTCTAAT	Sugar_Maple	LnC	C13	H2	3-4	42.451087	-76.420529	soil	SugarMaple13Rep2Fraction3.4	Plate1	2014-07-16	2015-08-06	CAACTCCCGTGA
M035	CTGCTAACGCAA	GGACTACHVGGGTWTCTAAT	Sugar_Maple	LnC	C13	H3	5	42.451087	-76.420529	soil	SugarMaple13Rep2Fraction5	Plate1	2014-07-16	2015-08-06	TTGCGTTAGCAG
M036	TTAGGGCTCGTA	GGACTACHVGGGTWTCTAAT	Sugar_Maple	LnC	C13	H4	6	42.451087	-76.420529	soil	SugarMaple13Rep2Fraction6	Plate1	2014-07-16	2015-08-06	TACGAGCCCTAA
M037	TCTAGCGTAGTG	GGACTACHVGGGTWTCTAAT	Sugar_Maple	LnC	C13	L1	7	42.451087	-76.420529	soil	SugarMaple13Rep2Fraction7	Plate1	2014-07-16	2015-08-06	CACTACGCTAGA
M038	TCGAGGACTGCA	GGACTACHVGGGTWTCTAAT	Sugar_Maple	LnC	C13	L2	8	42.451087	-76.420529	soil	SugarMaple13Rep2Fraction8	Plate1	2014-07-16	2015-08-06	TGCAGTCCTCGA
M039	CGGAGCTATGGT	GGACTACHVGGGTWTCTAAT	Sugar_Maple	LnC	C13	L3	9-10	42.451087	-76.420529	soil	SugarMaple13Rep2Fraction9.10	Plate1	2014-07-16	2015-08-06	ACCATAGCTCCG
M040	AAGAGATGTCGA	GGACTACHVGGGTWTCTAAT	Sugar_Maple	LnC	C13	L4	11-12	42.451087	-76.420529	soil	SugarMaple13Rep2Fraction11.12	Plate1	2014-07-16	2015-08-06	TCGACATCTCTT
M041	TCCAAAGTGTTC	GGACTACHVGGGTWTCTAAT	Sugar_Maple	LnC	C13	H1	1-2	42.451087	-76.420529	soil	SugarMaple13Rep3Fraction1.2	Plate1	2014-07-16	2015-08-06	GAACACTTTGGA
M042	TACAGATGGCTC	GGACTACHVGGGTWTCTAAT	Sugar_Maple	LnC	C13	H2	3-4	42.451087	-76.420529	soil	SugarMaple13Rep3Fraction3.4	Plate1	2014-07-16	2015-08-06	GAGCCATCTGTA
M043	ACGTGTACCCAA	GGACTACHVGGGTWTCTAAT	Sugar_Maple	LnC	C13	H3	5	42.451087	-76.420529	soil	SugarMaple13Rep3Fraction5	Plate1	2014-07-16	2015-08-06	TTGGGTACACGT
M044	AAGGAGCGCCTT	GGACTACHVGGGTWTCTAAT	Sugar_Maple	LnC	C13	H4	6	42.451087	-76.420529	soil	SugarMaple13Rep3Fraction6	Plate1	2014-07-16	2015-08-06	AAGGCGCTCCTT
M045	CGATCCGTATTA	GGACTACHVGGGTWTCTAAT	Sugar_Maple	LnC	C13	L1	7	42.451087	-76.420529	soil	SugarMaple13Rep3Fraction7	Plate1	2014-07-16	2015-08-06	TAATACGGATCG
M046	GTCTAATTCCGA	GGACTACHVGGGTWTCTAAT	Sugar_Maple	LnC	C13	L2	8	42.451087	-76.420529	soil	SugarMaple13Rep3Fraction8	Plate1	2014-07-16	2015-08-06	TCGGAATTAGAC
M047	TCCGAATTCACA	GGACTACHVGGGTWTCTAAT	Sugar_Maple	LnC	C13	L3	9-10	42.451087	-76.420529	soil	SugarMaple13Rep3Fraction9.10	Plate1	2014-07-16	2015-08-06	TGTGAATTCGGA
M048	ACGCCACGAATG	GGACTACHVGGGTWTCTAAT	Sugar_Maple	LnC	C13	L4	11-12	42.451087	-76.420529	soil	SugarMaple13Rep3Fraction11.12	Plate1	2014-07-16	2015-08-06	CATTCGTGGCGT
P001	GGCCACGTAGTA	GGACTACHVGGGTWTCTAAT	Red_Pine	LnC	C12	H1	1-2	42.450955	-76.420683	soil	RedPine12Rep1Fraction1.2	Plate1	2014-07-16	2015-08-06	TACTACGTGGCC
P002	TAGGAACTGGCC	GGACTACHVGGGTWTCTAAT	Red_Pine	LnC	C12	H2	3-4	42.450955	-76.420683	soil	RedPine12Rep1Fraction3.4	Plate1	2014-07-16	2015-08-06	GGCCAGTTCCTA
P003	CTAGCGAACATC	GGACTACHVGGGTWTCTAAT	Red_Pine	LnC	C12	H3	5	42.450955	-76.420683	soil	RedPine12Rep1Fraction5	Plate1	2014-07-16	2015-08-06	GATGTTCGCTAG
P004	GACAGGAGATAG	GGACTACHVGGGTWTCTAAT	Red_Pine	LnC	C12	H4	6	42.450955	-76.420683	soil	RedPine12Rep1Fraction6	Plate1	2014-07-16	2015-08-06	CTATCTCCTGTC
P005	ATTCCTGTGAGT	GGACTACHVGGGTWTCTAAT	Red_Pine	LnC	C12	L1	7	42.450955	-76.420683	soil	RedPine12Rep1Fraction7	Plate1	2014-07-16	2015-08-06	ACTCACAGGAAT
P006	GAGGCTCATCAT	GGACTACHVGGGTWTCTAAT	Red_Pine	LnC	C12	L2	8	42.450955	-76.420683	soil	RedPine12Rep1Fraction8	Plate1	2014-07-16	2015-08-06	ATGATGAGCCTC
P007	TCCTCTGTCGAC	GGACTACHVGGGTWTCTAAT	Red_Pine	LnC	C12	L3	9-10	42.450955	-76.420683	soil	RedPine12Rep1Fraction9.10	Plate1	2014-07-16	2015-08-06	GTCGACAGAGGA
P008	CTATTTGCGACA	GGACTACHVGGGTWTCTAAT	Red_Pine	LnC	C12	L4	11-12	42.450955	-76.420683	soil	RedPine12Rep1Fraction11.12	Plate1	2014-07-16	2015-08-06	TGTCGCAAATAG
P009	AGTAGAGGGATG	GGACTACHVGGGTWTCTAAT	Red_Pine	LnC	C12	H1	1-2	42.450955	-76.420683	soil	RedPine12Rep2Fraction1.2	Plate1	2014-07-16	2015-08-06	CATCCCTCTACT
P010	CGCAGCGGTATA	GGACTACHVGGGTWTCTAAT	Red_Pine	LnC	C12	H2	3-4	42.450955	-76.420683	soil	RedPine12Rep2Fraction3.4	Plate1	2014-07-16	2015-08-06	TATACCGCTGCG
P011	AATGCCTCAACT	GGACTACHVGGGTWTCTAAT	Red_Pine	LnC	C12	H3	5	42.450955	-76.420683	soil	RedPine12Rep2Fraction5	Plate1	2014-07-16	2015-08-06	AGTTGAGGCATT
P012	GGTGTCTATTGT	GGACTACHVGGGTWTCTAAT	Red_Pine	LnC	C12	H4	6	42.450955	-76.420683	soil	RedPine12Rep2Fraction6	Plate1	2014-07-16	2015-08-06	ACAATAGACACC
P013	GTCAATTGACCG	GGACTACHVGGGTWTCTAAT	Red_Pine	LnC	C12	L1	7	42.450955	-76.420683	soil	RedPine12Rep2Fraction7	Plate1	2014-07-16	2015-08-06	CGGTCAATTGAC
P014	ATGAGACTCCAC	GGACTACHVGGGTWTCTAAT	Red_Pine	LnC	C12	L2	8	42.450955	-76.420683	soil	RedPine12Rep2Fraction8	Plate1	2014-07-16	2015-08-06	GTGGAGTCTCAT
P015	GAATCTTCGAGC	GGACTACHVGGGTWTCTAAT	Red_Pine	LnC	C12	L3	9-10	42.450955	-76.420683	soil	RedPine12Rep2Fraction9.10	Plate1	2014-07-16	2015-08-06	GCTCGAAGATTC
P016	ACACGTAAGCCT	GGACTACHVGGGTWTCTAAT	Red_Pine	LnC	C12	L4	11-12	42.450955	-76.420683	soil	RedPine12Rep2Fraction11.12	Plate1	2014-07-16	2015-08-06	AGGCTTACGTGT
P017	GAGTGGTAGAGA	GGACTACHVGGGTWTCTAAT	Red_Pine	LnC	C12	H1	1-2	42.450955	-76.420683	soil	RedPine12Rep3Fraction1.2	Plate1	2014-07-16	2015-08-06	TCTCTACCACTC
P018	GAAGTTGGAAGT	GGACTACHVGGGTWTCTAAT	Red_Pine	LnC	C12	H2	3-4	42.450955	-76.420683	soil	RedPine12Rep3Fraction3.4	Plate1	2014-07-16	2015-08-06	ACTTCCAACTTC
P019	TTCCTAGGTGAG	GGACTACHVGGGTWTCTAAT	Red_Pine	LnC	C12	H3	5	42.450955	-76.420683	soil	RedPine12Rep3Fraction5	Plate1	2014-07-16	2015-08-06	CTCACCTAGGAA
P020	GCACGACAACAC	GGACTACHVGGGTWTCTAAT	Red_Pine	LnC	C12	H4	6	42.450955	-76.420683	soil	RedPine12Rep3Fraction6	Plate1	2014-07-16	2015-08-06	GTGTTGTCGTGC
P021	ATCGATCTGTGG	GGACTACHVGGGTWTCTAAT	Red_Pine	LnC	C12	L1	7	42.450955	-76.420683	soil	RedPine12Rep3Fraction7	Plate1	2014-07-16	2015-08-06	CCACAGATCGAT
P022	CTTGTGTCGATA	GGACTACHVGGGTWTCTAAT	Red_Pine	LnC	C12	L2	8	42.450955	-76.420683	soil	RedPine12Rep3Fraction8	Plate1	2014-07-16	2015-08-06	TATCGACACAAG
P023	TGAGCCGGAATC	GGACTACHVGGGTWTCTAAT	Red_Pine	LnC	C12	L3	9-10	42.450955	-76.420683	soil	RedPine12Rep3Fraction9.10	Plate1	2014-07-16	2015-08-06	GATTCCGGCTCA
P024	GCGGCAATTACG	GGACTACHVGGGTWTCTAAT	Red_Pine	LnC	C12	L4	11-12	42.450955	-76.420683	soil	RedPine12Rep3Fraction11.12	Plate1	2014-07-16	2015-08-06	CGTAATTGCCGC
P025	GAACTAGTCACC	GGACTACHVGGGTWTCTAAT	Red_Pine	LnC	C13	H1	1-2	42.450955	-76.420683	soil	RedPine13Rep1Fraction1.2	Plate1	2014-07-16	2015-08-06	GGTGACTAGTTC
P026	GACGGAACCCAT	GGACTACHVGGGTWTCTAAT	Red_Pine	LnC	C13	H2	3-4	42.450955	-76.420683	soil	RedPine13Rep1Fraction3.4	Plate1	2014-07-16	2015-08-06	ATGGGTTCCGTC
P027	CAAGCATGCCTA	GGACTACHVGGGTWTCTAAT	Red_Pine	LnC	C13	H3	5	42.450955	-76.420683	soil	RedPine13Rep1Fraction5	Plate1	2014-07-16	2015-08-06	TAGGCATGCTTG
P028	CCTGAACTAGTT	GGACTACHVGGGTWTCTAAT	Red_Pine	LnC	C13	H4	6	42.450955	-76.420683	soil	RedPine13Rep1Fraction6	Plate1	2014-07-16	2015-08-06	AACTAGTTCAGG
P029	CTTCGGCAGAAT	GGACTACHVGGGTWTCTAAT	Red_Pine	LnC	C13	L1	7	42.450955	-76.420683	soil	RedPine13Rep1Fraction7	Plate1	2014-07-16	2015-08-06	ATTCTGCCGAAG
P030	ACGGGACATGCT	GGACTACHVGGGTWTCTAAT	Red_Pine	LnC	C13	L2	8	42.450955	-76.420683	soil	RedPine13Rep1Fraction8	Plate1	2014-07-16	2015-08-06	AGCATGTCCCGT
P031	GTCATATCGTAC	GGACTACHVGGGTWTCTAAT	Red_Pine	LnC	C13	L3	9-10	42.450955	-76.420683	soil	RedPine13Rep1Fraction9.10	Plate1	2014-07-16	2015-08-06	GTACGATATGAC
P032	GGAAACCACCAC	GGACTACHVGGGTWTCTAAT	Red_Pine	LnC	C13	L4	11-12	42.450955	-76.420683	soil	RedPine13Rep1Fraction11.12	Plate1	2014-07-16	2015-08-06	GTGGTGGTTTCC
P033	TTGCGCATACTA	GGACTACHVGGGTWTCTAAT	Red_Pine	LnC	C13	H1	1-2	42.450955	-76.420683	soil	RedPine13Rep2Fraction1.2	Plate1	2014-07-16	2015-08-06	TAGTATGCGCAA
P034	ACATTCAGCGCA	GGACTACHVGGGTWTCTAAT	Red_Pine	LnC	C13	H2	3-4	42.450955	-76.420683	soil	RedPine13Rep2Fraction3.4	Plate1	2014-07-16	2015-08-06	TGCGCTGAATGT
P035	ACTGACAGCCAT	GGACTACHVGGGTWTCTAAT	Red_Pine	LnC	C13	H3	5	42.450955	-76.420683	soil	RedPine13Rep2Fraction5	Plate1	2014-07-16	2015-08-06	ATGGCTGTCAGT
P036	CGAGAAGAGAAC	GGACTACHVGGGTWTCTAAT	Red_Pine	LnC	C13	H4	6	42.450955	-76.420683	soil	RedPine13Rep2Fraction6	Plate1	2014-07-16	2015-08-06	GTTCTCTTCTCG
P037	AGGCATCTTACG	GGACTACHVGGGTWTCTAAT	Red_Pine	LnC	C13	L1	7	42.450955	-76.420683	soil	RedPine13Rep2Fraction7	Plate1	2014-07-16	2015-08-06	CGTAAGATGCCT
P038	CAGCTAGAACGC	GGACTACHVGGGTWTCTAAT	Red_Pine	LnC	C13	L2	8	42.450955	-76.420683	soil	RedPine13Rep2Fraction8	Plate1	2014-07-16	2015-08-06	GCGTTCTAGCTG
P039	TCCCAGAACAAC	GGACTACHVGGGTWTCTAAT	Red_Pine	LnC	C13	L3	9-10	42.450955	-76.420683	soil	RedPine13Rep2Fraction9.10	Plate1	2014-07-16	2015-08-06	GTTGTTCTGGGA
P040	AGCTGGAAGTCC	GGACTACHVGGGTWTCTAAT	Red_Pine	LnC	C13	L4	11-12	42.450955	-76.420683	soil	RedPine13Rep2Fraction11.12	Plate1	2014-07-16	2015-08-06	GGACTTCCAGCT
P041	CACGGTTGTGAG	GGACTACHVGGGTWTCTAAT	Red_Pine	LnC	C13	H1	1-2	42.450955	-76.420683	soil	RedPine13Rep3Fraction1.2	Plate1	2014-07-16	2015-08-06	CTCACAACCGTG
P042	GAGGAATAGCAG	GGACTACHVGGGTWTCTAAT	Red_Pine	LnC	C13	H2	3-4	42.450955	-76.420683	soil	RedPine13Rep3Fraction3.4	Plate1	2014-07-16	2015-08-06	CTGCTATTCCTC
P043	CAGCGGTGACAT	GGACTACHVGGGTWTCTAAT	Red_Pine	LnC	C13	H3	5	42.450955	-76.420683	soil	RedPine13Rep3Fraction5	Plate1	2014-07-16	2015-08-06	ATGTCACCGCTG
P044	ATCGGCGTTACA	GGACTACHVGGGTWTCTAAT	Red_Pine	LnC	C13	H4	6	42.450955	-76.420683	soil	RedPine13Rep3Fraction6	Plate1	2014-07-16	2015-08-06	TGTAACGCCGAT
P045	AGATGTTCTGCT	GGACTACHVGGGTWTCTAAT	Red_Pine	LnC	C13	L1	7	42.450955	-76.420683	soil	RedPine13Rep3Fraction7	Plate1	2014-07-16	2015-08-06	AGCAGAACATCT
P046	CCACCTACTCCA	GGACTACHVGGGTWTCTAAT	Red_Pine	LnC	C13	L2	8	42.450955	-76.420683	soil	RedPine13Rep3Fraction8	Plate1	2014-07-16	2015-08-06	TGGAGTAGGTGG
P047	GAATAGAGCCAA	GGACTACHVGGGTWTCTAAT	Red_Pine	LnC	C13	L3	9-10	42.450955	-76.420683	soil	RedPine13Rep3Fraction9.10	Plate1	2014-07-16	2015-08-06	TTGGCTCTATTC
P048	GTACGTGGGATC	GGACTACHVGGGTWTCTAAT	Red_Pine	LnC	C13	L4	11-12	42.450955	-76.420683	soil	RedPine13Rep3Fraction11.12	Plate1	2014-07-16	2015-08-06	GATCCCACGTAC
M049	GGAGACAAGGGA	GGACTACHVGGGTWTCTAAT	Sugar_Maple	MaB	C12	H1	1-2	42.4506944	-76.41408333	soil	SugarMaple.MaB.12Rep1Fraction1.2	Plate2	2016-10-20	2017-06-20	TCCCTTGTCTCC
M050	AATCAGTCTCGT	GGACTACHVGGGTWTCTAAT	Sugar_Maple	MaB	C12	H2	3-4	42.4506944	-76.41408333	soil	SugarMaple.MaB.12Rep1Fraction3.4	Plate2	2016-10-20	2017-06-20	ACGAGACTGATT
M051	AATCCGTACAGC	GGACTACHVGGGTWTCTAAT	Sugar_Maple	MaB	C12	H3	5	42.4506944	-76.41408333	soil	SugarMaple.MaB.12Rep1Fraction5	Plate2	2016-10-20	2017-06-20	GCTGTACGGATT
M052	ACACCTGGTGAT	GGACTACHVGGGTWTCTAAT	Sugar_Maple	MaB	C12	H4	6	42.4506944	-76.41408333	soil	SugarMaple.MaB.12Rep1Fraction6	Plate2	2016-10-20	2017-06-20	ATCACCAGGTGT
M053	TATCGTTGACCA	GGACTACHVGGGTWTCTAAT	Sugar_Maple	MaB	C12	L1	7	42.4506944	-76.41408333	soil	SugarMaple.MaB.12Rep1Fraction7	Plate2	2016-10-20	2017-06-20	TGGTCAACGATA
M054	TTACTGTGCGAT	GGACTACHVGGGTWTCTAAT	Sugar_Maple	MaB	C12	L2	8	42.4506944	-76.41408333	soil	SugarMaple.MaB.12Rep1Fraction8	Plate2	2016-10-20	2017-06-20	ATCGCACAGTAA
M055	AGGCTACACGAC	GGACTACHVGGGTWTCTAAT	Sugar_Maple	MaB	C12	L3	9-10	42.4506944	-76.41408333	soil	SugarMaple.MaB.12Rep1Fraction9.10	Plate2	2016-10-20	2017-06-20	GTCGTGTAGCCT
M056	CTAACCTCCGCT	GGACTACHVGGGTWTCTAAT	Sugar_Maple	MaB	C12	L4	11-12	42.4506944	-76.41408333	soil	SugarMaple.MaB.12Rep1Fraction11.12	Plate2	2016-10-20	2017-06-20	AGCGGAGGTTAG
M057	GAACCAAAGGAT	GGACTACHVGGGTWTCTAAT	Sugar_Maple	MaB	C12	H1	1-2	42.4506944	-76.41408333	soil	SugarMaple.MaB.12Rep2Fraction1.2	Plate2	2016-10-20	2017-06-20	ATCCTTTGGTTC
M058	GTATGCGCTGTA	GGACTACHVGGGTWTCTAAT	Sugar_Maple	MaB	C12	H2	3-4	42.4506944	-76.41408333	soil	SugarMaple.MaB.12Rep2Fraction3.4	Plate2	2016-10-20	2017-06-20	TACAGCGCATAC
M059	GTACATACCGGT	GGACTACHVGGGTWTCTAAT	Sugar_Maple	MaB	C12	H3	5	42.4506944	-76.41408333	soil	SugarMaple.MaB.12Rep2Fraction5	Plate2	2016-10-20	2017-06-20	ACCGGTATGTAC
M060	TCCGACACAATT	GGACTACHVGGGTWTCTAAT	Sugar_Maple	MaB	C12	H4	6	42.4506944	-76.41408333	soil	SugarMaple.MaB.12Rep2Fraction6	Plate2	2016-10-20	2017-06-20	AATTGTGTCGGA
M061	CCAGTGTATGCA	GGACTACHVGGGTWTCTAAT	Sugar_Maple	MaB	C12	L1	7	42.4506944	-76.41408333	soil	SugarMaple.MaB.12Rep2Fraction7	Plate2	2016-10-20	2017-06-20	TGCATACACTGG
M062	CCTCGTTCGACT	GGACTACHVGGGTWTCTAAT	Sugar_Maple	MaB	C12	L2	8	42.4506944	-76.41408333	soil	SugarMaple.MaB.12Rep2Fraction8	Plate2	2016-10-20	2017-06-20	AGTCGAACGAGG
M063	TGAGTCACTGGT	GGACTACHVGGGTWTCTAAT	Sugar_Maple	MaB	C12	L3	9-10	42.4506944	-76.41408333	soil	SugarMaple.MaB.12Rep2Fraction9.10	Plate2	2016-10-20	2017-06-20	ACCAGTGACTCA
M064	GACTTGGTATTC	GGACTACHVGGGTWTCTAAT	Sugar_Maple	MaB	C12	L4	11-12	42.4506944	-76.41408333	soil	SugarMaple.MaB.12Rep2Fraction11.12	Plate2	2016-10-20	2017-06-20	GAATACCAAGTC
M065	TACACGATCTAC	GGACTACHVGGGTWTCTAAT	Sugar_Maple	MaB	C12	H1	1-2	42.4506944	-76.41408333	soil	SugarMaple.MaB.12Rep3Fraction1.2	Plate2	2016-10-20	2017-06-20	GTAGATCGTGTA
M066	GCACACACGTTA	GGACTACHVGGGTWTCTAAT	Sugar_Maple	MaB	C12	H2	3-4	42.4506944	-76.41408333	soil	SugarMaple.MaB.12Rep3Fraction3.4	Plate2	2016-10-20	2017-06-20	TAACGTGTGTGC
M067	CACGCCATAATG	GGACTACHVGGGTWTCTAAT	Sugar_Maple	MaB	C12	H3	5	42.4506944	-76.41408333	soil	SugarMaple.MaB.12Rep3Fraction5	Plate2	2016-10-20	2017-06-20	CATTATGGCGTG
M068	CAGGCGTATTGG	GGACTACHVGGGTWTCTAAT	Sugar_Maple	MaB	C12	H4	6	42.4506944	-76.41408333	soil	SugarMaple.MaB.12Rep3Fraction6	Plate2	2016-10-20	2017-06-20	CCAATACGCCTG
M069	GGATCGCAGATC	GGACTACHVGGGTWTCTAAT	Sugar_Maple	MaB	C12	L1	7	42.4506944	-76.41408333	soil	SugarMaple.MaB.12Rep3Fraction7	Plate2	2016-10-20	2017-06-20	GATCTGCGATCC
M070	GCTGATGAGCTG	GGACTACHVGGGTWTCTAAT	Sugar_Maple	MaB	C12	L2	8	42.4506944	-76.41408333	soil	SugarMaple.MaB.12Rep3Fraction8	Plate2	2016-10-20	2017-06-20	CAGCTCATCAGC
M071	AGCTGTTGTTTG	GGACTACHVGGGTWTCTAAT	Sugar_Maple	MaB	C12	L3	9-10	42.4506944	-76.41408333	soil	SugarMaple.MaB.12Rep3Fraction9.10	Plate2	2016-10-20	2017-06-20	CAAACAACAGCT
M072	GGATGGTGTTGC	GGACTACHVGGGTWTCTAAT	Sugar_Maple	MaB	C12	L4	11-12	42.4506944	-76.41408333	soil	SugarMaple.MaB.12Rep3Fraction11.12	Plate2	2016-10-20	2017-06-20	GCAACACCATCC
M073	GCGATATATCGC	GGACTACHVGGGTWTCTAAT	Sugar_Maple	MaB	C13	H1	1-2	42.4506944	-76.41408333	soil	SugarMaple.MaB.13Rep1Fraction1.2	Plate2	2016-10-20	2017-06-20	GCGATATATCGC
M074	TAGGATTGCTCG	GGACTACHVGGGTWTCTAAT	Sugar_Maple	MaB	C13	H2	3-4	42.4506944	-76.41408333	soil	SugarMaple.MaB.13Rep1Fraction3.4	Plate2	2016-10-20	2017-06-20	CGAGCAATCCTA
M075	ATGTGCACGACT	GGACTACHVGGGTWTCTAAT	Sugar_Maple	MaB	C13	H3	5	42.4506944	-76.41408333	soil	SugarMaple.MaB.13Rep1Fraction5	Plate2	2016-10-20	2017-06-20	AGTCGTGCACAT
M076	ACGCGCAGATAC	GGACTACHVGGGTWTCTAAT	Sugar_Maple	MaB	C13	H4	6	42.4506944	-76.41408333	soil	SugarMaple.MaB.13Rep1Fraction6	Plate2	2016-10-20	2017-06-20	GTATCTGCGCGT
M077	GACTTTCCCTCG	GGACTACHVGGGTWTCTAAT	Sugar_Maple	MaB	C13	L1	7	42.4506944	-76.41408333	soil	SugarMaple.MaB.13Rep1Fraction7	Plate2	2016-10-20	2017-06-20	CGAGGGAAAGTC
M078	ATCCCGAATTTG	GGACTACHVGGGTWTCTAAT	Sugar_Maple	MaB	C13	L2	8	42.4506944	-76.41408333	soil	SugarMaple.MaB.13Rep1Fraction8	Plate2	2016-10-20	2017-06-20	CAAATTCGGGAT
M079	GTTGGTCAATCT	GGACTACHVGGGTWTCTAAT	Sugar_Maple	MaB	C13	L3	9-10	42.4506944	-76.41408333	soil	SugarMaple.MaB.13Rep1Fraction9.10	Plate2	2016-10-20	2017-06-20	AGATTGACCAAC
M080	TAGCTCGTAACT	GGACTACHVGGGTWTCTAAT	Sugar_Maple	MaB	C13	L4	11-12	42.4506944	-76.41408333	soil	SugarMaple.MaB.13Rep1Fraction11.12	Plate2	2016-10-20	2017-06-20	AGTTACGAGCTA
M081	CAGTGCATATGC	GGACTACHVGGGTWTCTAAT	Sugar_Maple	MaB	C13	H1	1-2	42.4506944	-76.41408333	soil	SugarMaple.MaB.13Rep2Fraction1.2	Plate2	2016-10-20	2017-06-20	GCATATGCACTG
M082	TCACGGGAGTTG	GGACTACHVGGGTWTCTAAT	Sugar_Maple	MaB	C13	H2	3-4	42.4506944	-76.41408333	soil	SugarMaple.MaB.13Rep2Fraction3.4	Plate2	2016-10-20	2017-06-20	CAACTCCCGTGA
M083	CTGCTAACGCAA	GGACTACHVGGGTWTCTAAT	Sugar_Maple	MaB	C13	H3	5	42.4506944	-76.41408333	soil	SugarMaple.MaB.13Rep2Fraction5	Plate2	2016-10-20	2017-06-20	TTGCGTTAGCAG
M084	TTAGGGCTCGTA	GGACTACHVGGGTWTCTAAT	Sugar_Maple	MaB	C13	H4	6	42.4506944	-76.41408333	soil	SugarMaple.MaB.13Rep2Fraction6	Plate2	2016-10-20	2017-06-20	TACGAGCCCTAA
M085	TCTAGCGTAGTG	GGACTACHVGGGTWTCTAAT	Sugar_Maple	MaB	C13	L1	7	42.4506944	-76.41408333	soil	SugarMaple.MaB.13Rep2Fraction7	Plate2	2016-10-20	2017-06-20	CACTACGCTAGA
M086	TCGAGGACTGCA	GGACTACHVGGGTWTCTAAT	Sugar_Maple	MaB	C13	L2	8	42.4506944	-76.41408333	soil	SugarMaple.MaB.13Rep2Fraction8	Plate2	2016-10-20	2017-06-20	TGCAGTCCTCGA
M087	CGGAGCTATGGT	GGACTACHVGGGTWTCTAAT	Sugar_Maple	MaB	C13	L3	9-10	42.4506944	-76.41408333	soil	SugarMaple.MaB.13Rep2Fraction9.10	Plate2	2016-10-20	2017-06-20	ACCATAGCTCCG
M088	AAGAGATGTCGA	GGACTACHVGGGTWTCTAAT	Sugar_Maple	MaB	C13	L4	11-12	42.4506944	-76.41408333	soil	SugarMaple.MaB.13Rep2Fraction11.12	Plate2	2016-10-20	2017-06-20	TCGACATCTCTT
M089	TCCAAAGTGTTC	GGACTACHVGGGTWTCTAAT	Sugar_Maple	MaB	C13	H1	1-2	42.4506944	-76.41408333	soil	SugarMaple.MaB.13Rep3Fraction1.2	Plate2	2016-10-20	2017-06-20	GAACACTTTGGA
M090	TACAGATGGCTC	GGACTACHVGGGTWTCTAAT	Sugar_Maple	MaB	C13	H2	3-4	42.4506944	-76.41408333	soil	SugarMaple.MaB.13Rep3Fraction3.4	Plate2	2016-10-20	2017-06-20	GAGCCATCTGTA
M091	ACGTGTACCCAA	GGACTACHVGGGTWTCTAAT	Sugar_Maple	MaB	C13	H3	5	42.4506944	-76.41408333	soil	SugarMaple.MaB.13Rep3Fraction5	Plate2	2016-10-20	2017-06-20	TTGGGTACACGT
M092	AAGGAGCGCCTT	GGACTACHVGGGTWTCTAAT	Sugar_Maple	MaB	C13	H4	6	42.4506944	-76.41408333	soil	SugarMaple.MaB.13Rep3Fraction6	Plate2	2016-10-20	2017-06-20	AAGGCGCTCCTT
M093	CGATCCGTATTA	GGACTACHVGGGTWTCTAAT	Sugar_Maple	MaB	C13	L1	7	42.4506944	-76.41408333	soil	SugarMaple.MaB.13Rep3Fraction7	Plate2	2016-10-20	2017-06-20	TAATACGGATCG
M094	GTCTAATTCCGA	GGACTACHVGGGTWTCTAAT	Sugar_Maple	MaB	C13	L2	8	42.4506944	-76.41408333	soil	SugarMaple.MaB.13Rep3Fraction8	Plate2	2016-10-20	2017-06-20	TCGGAATTAGAC
M095	TCCGAATTCACA	GGACTACHVGGGTWTCTAAT	Sugar_Maple	MaB	C13	L3	9-10	42.4506944	-76.41408333	soil	SugarMaple.MaB.13Rep3Fraction9.10	Plate2	2016-10-20	2017-06-20	TGTGAATTCGGA
M096	ACGCCACGAATG	GGACTACHVGGGTWTCTAAT	Sugar_Maple	MaB	C13	L4	11-12	42.4506944	-76.41408333	soil	SugarMaple.MaB.13Rep3Fraction11.12	Plate2	2016-10-20	2017-06-20	CATTCGTGGCGT
L001	GGCCACGTAGTA	GGACTACHVGGGTWTCTAAT	Black_Locust	MaB	C12	H1	1-2	42.4506667	-76.41447222	soil	BlackLocust.MaB.12Rep1Fraction1.2	Plate2	2016-10-20	2017-06-20	TACTACGTGGCC
L002	TAGGAACTGGCC	GGACTACHVGGGTWTCTAAT	Black_Locust	MaB	C12	H2	3-4	42.4506667	-76.41447222	soil	BlackLocust.MaB.12Rep1Fraction3.4	Plate2	2016-10-20	2017-06-20	GGCCAGTTCCTA
L003	CTAGCGAACATC	GGACTACHVGGGTWTCTAAT	Black_Locust	MaB	C12	H3	5	42.4506667	-76.41447222	soil	BlackLocust.MaB.12Rep1Fraction5	Plate2	2016-10-20	2017-06-20	GATGTTCGCTAG
L004	GACAGGAGATAG	GGACTACHVGGGTWTCTAAT	Black_Locust	MaB	C12	H4	6	42.4506667	-76.41447222	soil	BlackLocust.MaB.12Rep1Fraction6	Plate2	2016-10-20	2017-06-20	CTATCTCCTGTC
L005	ATTCCTGTGAGT	GGACTACHVGGGTWTCTAAT	Black_Locust	MaB	C12	L1	7	42.4506667	-76.41447222	soil	BlackLocust.MaB.12Rep1Fraction7	Plate2	2016-10-20	2017-06-20	ACTCACAGGAAT
L006	GAGGCTCATCAT	GGACTACHVGGGTWTCTAAT	Black_Locust	MaB	C12	L2	8	42.4506667	-76.41447222	soil	BlackLocust.MaB.12Rep1Fraction8	Plate2	2016-10-20	2017-06-20	ATGATGAGCCTC
L007	TCCTCTGTCGAC	GGACTACHVGGGTWTCTAAT	Black_Locust	MaB	C12	L3	9-10	42.4506667	-76.41447222	soil	BlackLocust.MaB.12Rep1Fraction9.10	Plate2	2016-10-20	2017-06-20	GTCGACAGAGGA
L008	CTATTTGCGACA	GGACTACHVGGGTWTCTAAT	Black_Locust	MaB	C12	L4	11-12	42.4506667	-76.41447222	soil	BlackLocust.MaB.12Rep1Fraction11.12	Plate2	2016-10-20	2017-06-20	TGTCGCAAATAG
L009	AGTAGAGGGATG	GGACTACHVGGGTWTCTAAT	Black_Locust	MaB	C12	H1	1-2	42.4506667	-76.41447222	soil	BlackLocust.MaB.12Rep2Fraction1.2	Plate2	2016-10-20	2017-06-20	CATCCCTCTACT
L010	CGCAGCGGTATA	GGACTACHVGGGTWTCTAAT	Black_Locust	MaB	C12	H2	3-4	42.4506667	-76.41447222	soil	BlackLocust.MaB.12Rep2Fraction3.4	Plate2	2016-10-20	2017-06-20	TATACCGCTGCG
L011	AATGCCTCAACT	GGACTACHVGGGTWTCTAAT	Black_Locust	MaB	C12	H3	5	42.4506667	-76.41447222	soil	BlackLocust.MaB.12Rep2Fraction5	Plate2	2016-10-20	2017-06-20	AGTTGAGGCATT
L012	GGTGTCTATTGT	GGACTACHVGGGTWTCTAAT	Black_Locust	MaB	C12	H4	6	42.4506667	-76.41447222	soil	BlackLocust.MaB.12Rep2Fraction6	Plate2	2016-10-20	2017-06-20	ACAATAGACACC
L013	GTCAATTGACCG	GGACTACHVGGGTWTCTAAT	Black_Locust	MaB	C12	L1	7	42.4506667	-76.41447222	soil	BlackLocust.MaB.12Rep2Fraction7	Plate2	2016-10-20	2017-06-20	CGGTCAATTGAC
L014	ATGAGACTCCAC	GGACTACHVGGGTWTCTAAT	Black_Locust	MaB	C12	L2	8	42.4506667	-76.41447222	soil	BlackLocust.MaB.12Rep2Fraction8	Plate2	2016-10-20	2017-06-20	GTGGAGTCTCAT
L015	GAATCTTCGAGC	GGACTACHVGGGTWTCTAAT	Black_Locust	MaB	C12	L3	9-10	42.4506667	-76.41447222	soil	BlackLocust.MaB.12Rep2Fraction9.10	Plate2	2016-10-20	2017-06-20	GCTCGAAGATTC
L016	ACACGTAAGCCT	GGACTACHVGGGTWTCTAAT	Black_Locust	MaB	C12	L4	11-12	42.4506667	-76.41447222	soil	BlackLocust.MaB.12Rep2Fraction11.12	Plate2	2016-10-20	2017-06-20	AGGCTTACGTGT
L017	GAGTGGTAGAGA	GGACTACHVGGGTWTCTAAT	Black_Locust	MaB	C12	H1	1-2	42.4506667	-76.41447222	soil	BlackLocust.MaB.12Rep3Fraction1.2	Plate2	2016-10-20	2017-06-20	TCTCTACCACTC
L018	GAAGTTGGAAGT	GGACTACHVGGGTWTCTAAT	Black_Locust	MaB	C12	H2	3-4	42.4506667	-76.41447222	soil	BlackLocust.MaB.12Rep3Fraction3.4	Plate2	2016-10-20	2017-06-20	ACTTCCAACTTC
L019	TTCCTAGGTGAG	GGACTACHVGGGTWTCTAAT	Black_Locust	MaB	C12	H3	5	42.4506667	-76.41447222	soil	BlackLocust.MaB.12Rep3Fraction5	Plate2	2016-10-20	2017-06-20	CTCACCTAGGAA
L020	GCACGACAACAC	GGACTACHVGGGTWTCTAAT	Black_Locust	MaB	C12	H4	6	42.4506667	-76.41447222	soil	BlackLocust.MaB.12Rep3Fraction6	Plate2	2016-10-20	2017-06-20	GTGTTGTCGTGC
L021	ATCGATCTGTGG	GGACTACHVGGGTWTCTAAT	Black_Locust	MaB	C12	L1	7	42.4506667	-76.41447222	soil	BlackLocust.MaB.12Rep3Fraction7	Plate2	2016-10-20	2017-06-20	CCACAGATCGAT
L022	CTTGTGTCGATA	GGACTACHVGGGTWTCTAAT	Black_Locust	MaB	C12	L2	8	42.4506667	-76.41447222	soil	BlackLocust.MaB.12Rep3Fraction8	Plate2	2016-10-20	2017-06-20	TATCGACACAAG
L023	TGAGCCGGAATC	GGACTACHVGGGTWTCTAAT	Black_Locust	MaB	C12	L3	9-10	42.4506667	-76.41447222	soil	BlackLocust.MaB.12Rep3Fraction9.10	Plate2	2016-10-20	2017-06-20	GATTCCGGCTCA
L024	GCGGCAATTACG	GGACTACHVGGGTWTCTAAT	Black_Locust	MaB	C12	L4	11-12	42.4506667	-76.41447222	soil	BlackLocust.MaB.12Rep3Fraction11.12	Plate2	2016-10-20	2017-06-20	CGTAATTGCCGC
L025	GAACTAGTCACC	GGACTACHVGGGTWTCTAAT	Black_Locust	MaB	C13	H1	1-2	42.4506667	-76.41447222	soil	BlackLocust.MaB.13Rep1Fraction1.2	Plate2	2016-10-20	2017-06-20	GGTGACTAGTTC
L026	GACGGAACCCAT	GGACTACHVGGGTWTCTAAT	Black_Locust	MaB	C13	H2	3-4	42.4506667	-76.41447222	soil	BlackLocust.MaB.13Rep1Fraction3.4	Plate2	2016-10-20	2017-06-20	ATGGGTTCCGTC
L027	CAAGCATGCCTA	GGACTACHVGGGTWTCTAAT	Black_Locust	MaB	C13	H3	5	42.4506667	-76.41447222	soil	BlackLocust.MaB.13Rep1Fraction5	Plate2	2016-10-20	2017-06-20	TAGGCATGCTTG
L028	CCTGAACTAGTT	GGACTACHVGGGTWTCTAAT	Black_Locust	MaB	C13	H4	6	42.4506667	-76.41447222	soil	BlackLocust.MaB.13Rep1Fraction6	Plate2	2016-10-20	2017-06-20	AACTAGTTCAGG
L029	CTTCGGCAGAAT	GGACTACHVGGGTWTCTAAT	Black_Locust	MaB	C13	L1	7	42.4506667	-76.41447222	soil	BlackLocust.MaB.13Rep1Fraction7	Plate2	2016-10-20	2017-06-20	ATTCTGCCGAAG
L030	ACGGGACATGCT	GGACTACHVGGGTWTCTAAT	Black_Locust	MaB	C13	L2	8	42.4506667	-76.41447222	soil	BlackLocust.MaB.13Rep1Fraction8	Plate2	2016-10-20	2017-06-20	AGCATGTCCCGT
L031	GTCATATCGTAC	GGACTACHVGGGTWTCTAAT	Black_Locust	MaB	C13	L3	9-10	42.4506667	-76.41447222	soil	BlackLocust.MaB.13Rep1Fraction9.10	Plate2	2016-10-20	2017-06-20	GTACGATATGAC
L032	GGAAACCACCAC	GGACTACHVGGGTWTCTAAT	Black_Locust	MaB	C13	L4	11-12	42.4506667	-76.41447222	soil	BlackLocust.MaB.13Rep1Fraction11.12	Plate2	2016-10-20	2017-06-20	GTGGTGGTTTCC
L033	TTGCGCATACTA	GGACTACHVGGGTWTCTAAT	Black_Locust	MaB	C13	H1	1-2	42.4506667	-76.41447222	soil	BlackLocust.MaB.13Rep2Fraction1.2	Plate2	2016-10-20	2017-06-20	TAGTATGCGCAA
L034	ACATTCAGCGCA	GGACTACHVGGGTWTCTAAT	Black_Locust	MaB	C13	H2	3-4	42.4506667	-76.41447222	soil	BlackLocust.MaB.13Rep2Fraction3.4	Plate2	2016-10-20	2017-06-20	TGCGCTGAATGT
L035	ACTGACAGCCAT	GGACTACHVGGGTWTCTAAT	Black_Locust	MaB	C13	H3	5	42.4506667	-76.41447222	soil	BlackLocust.MaB.13Rep2Fraction5	Plate2	2016-10-20	2017-06-20	ATGGCTGTCAGT
L036	CGAGAAGAGAAC	GGACTACHVGGGTWTCTAAT	Black_Locust	MaB	C13	H4	6	42.4506667	-76.41447222	soil	BlackLocust.MaB.13Rep2Fraction6	Plate2	2016-10-20	2017-06-20	GTTCTCTTCTCG
L037	AGGCATCTTACG	GGACTACHVGGGTWTCTAAT	Black_Locust	MaB	C13	L1	7	42.4506667	-76.41447222	soil	BlackLocust.MaB.13Rep2Fraction7	Plate2	2016-10-20	2017-06-20	CGTAAGATGCCT
L038	CAGCTAGAACGC	GGACTACHVGGGTWTCTAAT	Black_Locust	MaB	C13	L2	8	42.4506667	-76.41447222	soil	BlackLocust.MaB.13Rep2Fraction8	Plate2	2016-10-20	2017-06-20	GCGTTCTAGCTG
L039	TCCCAGAACAAC	GGACTACHVGGGTWTCTAAT	Black_Locust	MaB	C13	L3	9-10	42.4506667	-76.41447222	soil	BlackLocust.MaB.13Rep2Fraction9.10	Plate2	2016-10-20	2017-06-20	GTTGTTCTGGGA
L040	AGCTGGAAGTCC	GGACTACHVGGGTWTCTAAT	Black_Locust	MaB	C13	L4	11-12	42.4506667	-76.41447222	soil	BlackLocust.MaB.13Rep2Fraction11.12	Plate2	2016-10-20	2017-06-20	GGACTTCCAGCT
L041	CACGGTTGTGAG	GGACTACHVGGGTWTCTAAT	Black_Locust	MaB	C13	H1	1-2	42.4506667	-76.41447222	soil	BlackLocust.MaB.13Rep3Fraction1.2	Plate2	2016-10-20	2017-06-20	CTCACAACCGTG
L042	GAGGAATAGCAG	GGACTACHVGGGTWTCTAAT	Black_Locust	MaB	C13	H2	3-4	42.4506667	-76.41447222	soil	BlackLocust.MaB.13Rep3Fraction3.4	Plate2	2016-10-20	2017-06-20	CTGCTATTCCTC
L043	CAGCGGTGACAT	GGACTACHVGGGTWTCTAAT	Black_Locust	MaB	C13	H3	5	42.4506667	-76.41447222	soil	BlackLocust.MaB.13Rep3Fraction5	Plate2	2016-10-20	2017-06-20	ATGTCACCGCTG
L044	ATCGGCGTTACA	GGACTACHVGGGTWTCTAAT	Black_Locust	MaB	C13	H4	6	42.4506667	-76.41447222	soil	BlackLocust.MaB.13Rep3Fraction6	Plate2	2016-10-20	2017-06-20	TGTAACGCCGAT
L045	AGATGTTCTGCT	GGACTACHVGGGTWTCTAAT	Black_Locust	MaB	C13	L1	7	42.4506667	-76.41447222	soil	BlackLocust.MaB.13Rep3Fraction7	Plate2	2016-10-20	2017-06-20	AGCAGAACATCT
L046	CCACCTACTCCA	GGACTACHVGGGTWTCTAAT	Black_Locust	MaB	C13	L2	8	42.4506667	-76.41447222	soil	BlackLocust.MaB.13Rep3Fraction8	Plate2	2016-10-20	2017-06-20	TGGAGTAGGTGG
L047	GAATAGAGCCAA	GGACTACHVGGGTWTCTAAT	Black_Locust	MaB	C13	L3	9-10	42.4506667	-76.41447222	soil	BlackLocust.MaB.13Rep3Fraction9.10	Plate2	2016-10-20	2017-06-20	TTGGCTCTATTC
L048	GTACGTGGGATC	GGACTACHVGGGTWTCTAAT	Black_Locust	MaB	C13	L4	11-12	42.4506667	-76.41447222	soil	BlackLocust.MaB.13Rep3Fraction11.12	Plate2	2016-10-20	2017-06-20	GATCCCACGTAC
L049	GAAGAAGCGGTA	GGACTACHVGGGTWTCTAAT	Black_Locust	LnC	C12	H1	1-2	42.4518056	-76.42066667	soil	BlackLocust.LnC.12Rep1Fraction1.2	Plate3	2016-10-20	2017-06-20	GGAGACAAGGGA
L050	TGTTATCGCACA	GGACTACHVGGGTWTCTAAT	Black_Locust	LnC	C12	H2	3-4	42.4518056	-76.42066667	soil	BlackLocust.LnC.12Rep1Fraction3.4	Plate3	2016-10-20	2017-06-20	AATCAGTCTCGT
L051	TCGTCGATAATC	GGACTACHVGGGTWTCTAAT	Black_Locust	LnC	C12	H3	5	42.4518056	-76.42066667	soil	BlackLocust.LnC.12Rep1Fraction5	Plate3	2016-10-20	2017-06-20	AATCCGTACAGC
L052	ATTGGGCTAGGC	GGACTACHVGGGTWTCTAAT	Black_Locust	LnC	C12	H4	6	42.4518056	-76.42066667	soil	BlackLocust.LnC.12Rep1Fraction6	Plate3	2016-10-20	2017-06-20	ACACCTGGTGAT
L053	ACCACATACATC	GGACTACHVGGGTWTCTAAT	Black_Locust	LnC	C12	L1	7	42.4518056	-76.42066667	soil	BlackLocust.LnC.12Rep1Fraction7	Plate3	2016-10-20	2017-06-20	TATCGTTGACCA
L054	AACACAAGGAGT	GGACTACHVGGGTWTCTAAT	Black_Locust	LnC	C12	L2	8	42.4518056	-76.42066667	soil	BlackLocust.LnC.12Rep1Fraction8	Plate3	2016-10-20	2017-06-20	TTACTGTGCGAT
L055	AATGTCCGTGAC	GGACTACHVGGGTWTCTAAT	Black_Locust	LnC	C12	L3	9-10	42.4518056	-76.42066667	soil	BlackLocust.LnC.12Rep1Fraction9.10	Plate3	2016-10-20	2017-06-20	AGGCTACACGAC
L056	TACTTCGCTCGC	GGACTACHVGGGTWTCTAAT	Black_Locust	LnC	C12	L4	11-12	42.4518056	-76.42066667	soil	BlackLocust.LnC.12Rep1Fraction11.12	Plate3	2016-10-20	2017-06-20	CTAACCTCCGCT
L057	GCTTCGGTAGAT	GGACTACHVGGGTWTCTAAT	Black_Locust	LnC	C12	H1	1-2	42.4518056	-76.42066667	soil	BlackLocust.LnC.12Rep2Fraction1.2	Plate3	2016-10-20	2017-06-20	GAACCAAAGGAT
L058	CTTACACCAAGT	GGACTACHVGGGTWTCTAAT	Black_Locust	LnC	C12	H2	3-4	42.4518056	-76.42066667	soil	BlackLocust.LnC.12Rep2Fraction3.4	Plate3	2016-10-20	2017-06-20	GTATGCGCTGTA
L059	TGACCTCCAAGA	GGACTACHVGGGTWTCTAAT	Black_Locust	LnC	C12	H3	5	42.4518056	-76.42066667	soil	BlackLocustLnC.12Rep2Fraction5	Plate3	2016-10-20	2017-06-20	GTACATACCGGT
L060	ACAAGGAGGTGA	GGACTACHVGGGTWTCTAAT	Black_Locust	LnC	C12	H4	6	42.4518056	-76.42066667	soil	BlackLocust.LnC.12Rep2Fraction6	Plate3	2016-10-20	2017-06-20	TCCGACACAATT
L061	TATCAGGTGTGC	GGACTACHVGGGTWTCTAAT	Black_Locust	LnC	C12	L1	7	42.4518056	-76.42066667	soil	BlackLocust.LnC.12Rep2Fraction7	Plate3	2016-10-20	2017-06-20	CCAGTGTATGCA
L062	TGTAATTGTCGC	GGACTACHVGGGTWTCTAAT	Black_Locust	LnC	C12	L2	8	42.4518056	-76.42066667	soil	BlackLocust.LnC.12Rep2Fraction8	Plate3	2016-10-20	2017-06-20	CCTCGTTCGACT
L063	AATGGAGCATGA	GGACTACHVGGGTWTCTAAT	Black_Locust	LnC	C12	L3	9-10	42.4518056	-76.42066667	soil	BlackLocust.LnC.12Rep2Fraction9.10	Plate3	2016-10-20	2017-06-20	TGAGTCACTGGT
L064	AGCTTGACAGCT	GGACTACHVGGGTWTCTAAT	Black_Locust	LnC	C12	L4	11-12	42.4518056	-76.42066667	soil	BlackLocust.LnC.12Rep2Fraction11.12	Plate3	2016-10-20	2017-06-20	GACTTGGTATTC
L065	TCTGTTGCTCTC	GGACTACHVGGGTWTCTAAT	Black_Locust	LnC	C12	H1	1-2	42.4518056	-76.42066667	soil	BlackLocust.LnC.12Rep3Fraction1.2	Plate3	2016-10-20	2017-06-20	TACACGATCTAC
L066	AGTTCCCGAGTA	GGACTACHVGGGTWTCTAAT	Black_Locust	LnC	C12	H2	3-4	42.4518056	-76.42066667	soil	BlackLocust.LnC.12Rep3Fraction3.4	Plate3	2016-10-20	2017-06-20	GCACACACGTTA
L067	AGCCTAAGCACG	GGACTACHVGGGTWTCTAAT	Black_Locust	LnC	C12	H3	5	42.4518056	-76.42066667	soil	BlackLocust.LnC.12Rep3Fraction5	Plate3	2016-10-20	2017-06-20	CACGCCATAATG
L068	ATACCTTCGGTA	GGACTACHVGGGTWTCTAAT	Black_Locust	LnC	C12	H4	6	42.4518056	-76.42066667	soil	BlackLocust.LnC.12Rep3Fraction6	Plate3	2016-10-20	2017-06-20	CAGGCGTATTGG
L069	GAATGATGAGTG	GGACTACHVGGGTWTCTAAT	Black_Locust	LnC	C12	L1	7	42.4518056	-76.42066667	soil	BlackLocust.LnC.12Rep3Fraction7	Plate3	2016-10-20	2017-06-20	GGATCGCAGATC
L070	CGTCCGAAATAC	GGACTACHVGGGTWTCTAAT	Black_Locust	LnC	C12	L2	8	42.4518056	-76.42066667	soil	BlackLocust.LnC.12Rep3Fraction8	Plate3	2016-10-20	2017-06-20	GCTGATGAGCTG
L071	GCAGGATAGATA	GGACTACHVGGGTWTCTAAT	Black_Locust	LnC	C12	L3	9-10	42.4518056	-76.42066667	soil	BlackLocust.LnC.12Rep3Fraction9.10	Plate3	2016-10-20	2017-06-20	AGCTGTTGTTTG
L072	GACTCTTGGCAA	GGACTACHVGGGTWTCTAAT	Black_Locust	LnC	C12	L4	11-12	42.4518056	-76.42066667	soil	BlackLocust.LnC.12Rep3Fraction11.12	Plate3	2016-10-20	2017-06-20	GGATGGTGTTGC
L073	TCTTCCGCTACT	GGACTACHVGGGTWTCTAAT	Black_Locust	LnC	C13	H1	1-2	42.4518056	-76.42066667	soil	BlackLocust.LnC.13Rep1Fraction1.2	Plate3	2016-10-20	2017-06-20	GCGATATATCGC
L074	GTACCTAATTGC	GGACTACHVGGGTWTCTAAT	Black_Locust	LnC	C13	H2	3-4	42.4518056	-76.42066667	soil	BlackLocust.LnC.13Rep1Fraction3.4	Plate3	2016-10-20	2017-06-20	TAGGATTGCTCG
L075	ACTCACGGTATG	GGACTACHVGGGTWTCTAAT	Black_Locust	LnC	C13	H3	5	42.4518056	-76.42066667	soil	BlackLocust.LnC.13Rep1Fraction5	Plate3	2016-10-20	2017-06-20	ATGTGCACGACT
L076	GTCTACACACAT	GGACTACHVGGGTWTCTAAT	Black_Locust	LnC	C13	H4	6	42.4518056	-76.42066667	soil	BlackLocust.LnC.13Rep1Fraction6	Plate3	2016-10-20	2017-06-20	ACGCGCAGATAC
L077	ATACTTCGCAGG	GGACTACHVGGGTWTCTAAT	Black_Locust	LnC	C13	L1	7	42.4518056	-76.42066667	soil	BlackLocust.LnC.13Rep1Fraction7	Plate3	2016-10-20	2017-06-20	GACTTTCCCTCG
L078	ATGTCGAGAGAA	GGACTACHVGGGTWTCTAAT	Black_Locust	LnC	C13	L2	8	42.4518056	-76.42066667	soil	BlackLocust.LnC.13Rep1Fraction8	Plate3	2016-10-20	2017-06-20	ATCCCGAATTTG
L079	TCTACGGAGAGC	GGACTACHVGGGTWTCTAAT	Black_Locust	LnC	C13	L3	9-10	42.4518056	-76.42066667	soil	BlackLocust.LnC.13Rep1Fraction9.10	Plate3	2016-10-20	2017-06-20	GTTGGTCAATCT
L080	GGTCAGCTTAAC	GGACTACHVGGGTWTCTAAT	Black_Locust	LnC	C13	L4	11-12	42.4518056	-76.42066667	soil	BlackLocust.LnC.13Rep1Fraction11.12	Plate3	2016-10-20	2017-06-20	TAGCTCGTAACT
L081	ACGGCATGGCAT	GGACTACHVGGGTWTCTAAT	Black_Locust	LnC	C13	H1	1-2	42.4518056	-76.42066667	soil	BlackLocust.LnC.13Rep2Fraction1.2	Plate3	2016-10-20	2017-06-20	CAGTGCATATGC
L082	CGTGACAATGTC	GGACTACHVGGGTWTCTAAT	Black_Locust	LnC	C13	H2	3-4	42.4518056	-76.42066667	soil	BlackLocust.LnC.13Rep2Fraction3.4	Plate3	2016-10-20	2017-06-20	TCACGGGAGTTG
L083	ATGGTTGTTGGC	GGACTACHVGGGTWTCTAAT	Black_Locust	LnC	C13	H3	5	42.4518056	-76.42066667	soil	BlackLocust.LnC.13Rep2Fraction5	Plate3	2016-10-20	2017-06-20	CTGCTAACGCAA
L084	CCTAGTACTGAT	GGACTACHVGGGTWTCTAAT	Black_Locust	LnC	C13	H4	6	42.4518056	-76.42066667	soil	BlackLocust.LnC.13Rep2Fraction6	Plate3	2016-10-20	2017-06-20	TTAGGGCTCGTA
L085	ATCGCTCGAGGA	GGACTACHVGGGTWTCTAAT	Black_Locust	LnC	C13	L1	7	42.4518056	-76.42066667	soil	BlackLocust.LnC.13Rep2Fraction7	Plate3	2016-10-20	2017-06-20	TCTAGCGTAGTG
L086	TAACGCTTGGGT	GGACTACHVGGGTWTCTAAT	Black_Locust	LnC	C13	L2	8	42.4518056	-76.42066667	soil	BlackLocust.LnC.13Rep2Fraction8	Plate3	2016-10-20	2017-06-20	TCGAGGACTGCA
L087	AATCTTGCTGCA	GGACTACHVGGGTWTCTAAT	Black_Locust	LnC	C13	L3	9-10	42.4518056	-76.42066667	soil	BlackLocust.LnC.13Rep2Fraction9.10	Plate3	2016-10-20	2017-06-20	CGGAGCTATGGT
L088	TGCAATGTTGCT	GGACTACHVGGGTWTCTAAT	Black_Locust	LnC	C13	L4	11-12	42.4518056	-76.42066667	soil	BlackLocust.LnC.13Rep2Fraction11.12	Plate3	2016-10-20	2017-06-20	AAGAGATGTCGA
L089	TAACACCACATC	GGACTACHVGGGTWTCTAAT	Black_Locust	LnC	C13	H1	1-2	42.4518056	-76.42066667	soil	BlackLocust.LnC.13Rep3Fraction1.2	Plate3	2016-10-20	2017-06-20	TCCAAAGTGTTC
L090	GACACATTTCTG	GGACTACHVGGGTWTCTAAT	Black_Locust	LnC	C13	H2	3-4	42.4518056	-76.42066667	soil	BlackLocust.LnC.13Rep3Fraction3.4	Plate3	2016-10-20	2017-06-20	TACAGATGGCTC
L091	CTCTACCTCTAC	GGACTACHVGGGTWTCTAAT	Black_Locust	LnC	C13	H3	5	42.4518056	-76.42066667	soil	BlackLocust.LnC.13Rep3Fraction5	Plate3	2016-10-20	2017-06-20	ACGTGTACCCAA
L092	TAGCGGATCACG	GGACTACHVGGGTWTCTAAT	Black_Locust	LnC	C13	H4	6	42.4518056	-76.42066667	soil	BlackLocust.LnC.13Rep3Fraction6	Plate3	2016-10-20	2017-06-20	AAGGAGCGCCTT
L093	CGCCAAATAACC	GGACTACHVGGGTWTCTAAT	Black_Locust	LnC	C13	L1	7	42.4518056	-76.42066667	soil	BlackLocust.LnC.13Rep3Fraction7	Plate3	2016-10-20	2017-06-20	CGATCCGTATTA
L094	GTATTACGATCC	GGACTACHVGGGTWTCTAAT	Black_Locust	LnC	C13	L2	8	42.4518056	-76.42066667	soil	BlackLocust.LnC.13Rep3Fraction8	Plate3	2016-10-20	2017-06-20	GTCTAATTCCGA
L095	TTGATGCTATGC	GGACTACHVGGGTWTCTAAT	Black_Locust	LnC	C13	L3	9-10	42.4518056	-76.42066667	soil	BlackLocust.LnC.13Rep3Fraction9.10	Plate3	2016-10-20	2017-06-20	TCCGAATTCACA
L096	CACATCTAACAC	GGACTACHVGGGTWTCTAAT	Black_Locust	LnC	C13	L4	11-12	42.4518056	-76.42066667	soil	BlackLocust.LnC.13Rep3Fraction11.12	Plate3	2016-10-20	2017-06-20	ACGCCACGAATG
S001	GCATGGCTCTAA	GGACTACHVGGGTWTCTAAT	control	control	control	H1	1-2	42.4466667	-76.47083333	soil	Blank.Fraction1.2	Plate3	2016-10-20	2017-06-20	GGCCACGTAGTA
S002	CCATAGGGTTCA	GGACTACHVGGGTWTCTAAT	control	control	control	H2	3-4	42.4466667	-76.47083333	soil	Blank.Fraction3.4	Plate3	2016-10-20	2017-06-20	TAGGAACTGGCC
S003	TGGCAAGACTCT	GGACTACHVGGGTWTCTAAT	control	control	control	H3	5	42.4466667	-76.47083333	soil	Blank.Fraction5	Plate3	2016-10-20	2017-06-20	CTAGCGAACATC
S004	TCGGAGTGTTGT	GGACTACHVGGGTWTCTAAT	control	control	control	H4	6	42.4466667	-76.47083333	soil	Blank.Fraction6	Plate3	2016-10-20	2017-06-20	GACAGGAGATAG
S005	TCAACAGCATCG	GGACTACHVGGGTWTCTAAT	control	control	control	L1	7	42.4466667	-76.47083333	soil	Blank.Fraction7	Plate3	2016-10-20	2017-06-20	ATTCCTGTGAGT
S006	TTATGCAGTCGT	GGACTACHVGGGTWTCTAAT	control	control	control	L2	8	42.4466667	-76.47083333	soil	Blank.Fraction8	Plate3	2016-10-20	2017-06-20	GAGGCTCATCAT
S007	ATTAGTTCGCGT	GGACTACHVGGGTWTCTAAT	control	control	control	L3	9-10	42.4466667	-76.47083333	soil	Blank.Fraction9.10	Plate3	2016-10-20	2017-06-20	TCCTCTGTCGAC
S008	CCATACATAGCT	GGACTACHVGGGTWTCTAAT	control	control	control	L4	11-12	42.4466667	-76.47083333	soil	Blank.Fraction11.12	Plate3	2016-10-20	2017-06-20	CTATTTGCGACA
S009	ATGATGACCCGT	GGACTACHVGGGTWTCTAAT	control	control	C13	H1	1-2	42.4466667	-76.47083333	soil	Standard.Fraction1.2	Plate3	2016-10-20	2017-06-20	AGTAGAGGGATG
S010	GTGGGATGTTTC	GGACTACHVGGGTWTCTAAT	control	control	C13	H2	3-4	42.4466667	-76.47083333	soil	Standard.Fraction3.4	Plate3	2016-10-20	2017-06-20	CGCAGCGGTATA
S011	CTCGAGAGTACG	GGACTACHVGGGTWTCTAAT	control	control	C13	H3	5	42.4466667	-76.47083333	soil	Standard.Fraction5	Plate3	2016-10-20	2017-06-20	AATGCCTCAACT
S012	AACGAGAACTGA	GGACTACHVGGGTWTCTAAT	control	control	C13	H4	6	42.4466667	-76.47083333	soil	Standard.Fraction6	Plate3	2016-10-20	2017-06-20	GGTGTCTATTGT
S013	CAACACGCACGA	GGACTACHVGGGTWTCTAAT	control	control	C13	L1	7	42.4466667	-76.47083333	soil	Standard.Fraction7	Plate3	2016-10-20	2017-06-20	GTCAATTGACCG
S014	CCATGCGATAAC	GGACTACHVGGGTWTCTAAT	control	control	C13	L2	8	42.4466667	-76.47083333	soil	Standard.Fraction8	Plate3	2016-10-20	2017-06-20	ATGAGACTCCAC
S015	CCTCTCGTGATC	GGACTACHVGGGTWTCTAAT	control	control	C13	L3	9-10	42.4466667	-76.47083333	soil	Standard.Fraction9.10	Plate3	2016-10-20	2017-06-20	GAATCTTCGAGC
S016	GCCTGAATTTAC	GGACTACHVGGGTWTCTAAT	control	control	C13	L4	11-12	42.4466667	-76.47083333	soil	Standard.Fraction11.12	Plate3	2016-10-20	2017-06-20	ACACGTAAGCCT
Huson1	GTCCGAAACACT	GGACTACHVGGGTWTCTAAT	NA	NA	NA	NA	NA	NA	NA	NA	NA	Plate3	NA	2017-06-20	GAGTGGTAGAGA
Huson2	TAAACCGCGTGT	GGACTACHVGGGTWTCTAAT	NA	NA	NA	NA	NA	NA	NA	NA	NA	Plate3	NA	2017-06-20	GAAGTTGGAAGT
Huson3	CTAGATTTGCCA	GGACTACHVGGGTWTCTAAT	NA	NA	NA	NA	NA	NA	NA	NA	NA	Plate3	NA	2017-06-20	TTCCTAGGTGAG
Huson4	TAAGGTAAGGTG	GGACTACHVGGGTWTCTAAT	NA	NA	NA	NA	NA	NA	NA	NA	NA	Plate3	NA	2017-06-20	GCACGACAACAC
Huson5	CAGGAAGGTTAA	GGACTACHVGGGTWTCTAAT	NA	NA	NA	NA	NA	NA	NA	NA	NA	Plate3	NA	2017-06-20	ATCGATCTGTGG
Huson6	TGGCATACGGCA	GGACTACHVGGGTWTCTAAT	NA	NA	NA	NA	NA	NA	NA	NA	NA	Plate3	NA	2017-06-20	CTTGTGTCGATA
Huson7	ACTATTGTCACG	GGACTACHVGGGTWTCTAAT	NA	NA	NA	NA	NA	NA	NA	NA	NA	Plate3	NA	2017-06-20	TGAGCCGGAATC
Huson8	CGAGTTGTAGCG	GGACTACHVGGGTWTCTAAT	NA	NA	NA	NA	NA	NA	NA	NA	NA	Plate3	NA	2017-06-20	GCGGCAATTACG
Huson9	CGACTGTCTTAA	GGACTACHVGGGTWTCTAAT	NA	NA	NA	NA	NA	NA	NA	NA	NA	Plate3	NA	2017-06-20	GAACTAGTCACC
Huson10	GCTCAGTGCAGA	GGACTACHVGGGTWTCTAAT	NA	NA	NA	NA	NA	NA	NA	NA	NA	Plate3	NA	2017-06-20	GACGGAACCCAT
Huson11	TACTAATCTGCG	GGACTACHVGGGTWTCTAAT	NA	NA	NA	NA	NA	NA	NA	NA	NA	Plate3	NA	2017-06-20	CAAGCATGCCTA
Huson12	ATGTGGGACCCA	GGACTACHVGGGTWTCTAAT	NA	NA	NA	NA	NA	NA	NA	NA	NA	Plate3	NA	2017-06-20	CCTGAACTAGTT
Huson13	TATGCACCAGTG	GGACTACHVGGGTWTCTAAT	NA	NA	NA	NA	NA	NA	NA	NA	NA	Plate3	NA	2017-06-20	CTTCGGCAGAAT
Huson14	AGAGCCTACGTT	GGACTACHVGGGTWTCTAAT	NA	NA	NA	NA	NA	NA	NA	NA	NA	Plate3	NA	2017-06-20	ACGGGACATGCT
Huson15	CGGACTACAACT	GGACTACHVGGGTWTCTAAT	NA	NA	NA	NA	NA	NA	NA	NA	NA	Plate3	NA	2017-06-20	GTCATATCGTAC
Huson16	CGGGTTTGACGA	GGACTACHVGGGTWTCTAAT	NA	NA	NA	NA	NA	NA	NA	NA	NA	Plate3	NA	2017-06-20	GGAAACCACCAC
Huson17	TGGCACCGATTA	GGACTACHVGGGTWTCTAAT	NA	NA	NA	NA	NA	NA	NA	NA	NA	Plate3	NA	2017-06-20	TTGCGCATACTA
Huson18	CTACCGGATCAA	GGACTACHVGGGTWTCTAAT	NA	NA	NA	NA	NA	NA	NA	NA	NA	Plate3	NA	2017-06-20	ACATTCAGCGCA
Huson19	AGCAAACACCCG	GGACTACHVGGGTWTCTAAT	NA	NA	NA	NA	NA	NA	NA	NA	NA	Plate3	NA	2017-06-20	ACTGACAGCCAT
Huson20	AACCGCGGTCAA	GGACTACHVGGGTWTCTAAT	NA	NA	NA	NA	NA	NA	NA	NA	NA	Plate3	NA	2017-06-20	CGAGAAGAGAAC
Huson21	GATTGGTTGCAC	GGACTACHVGGGTWTCTAAT	NA	NA	NA	NA	NA	NA	NA	NA	NA	Plate3	NA	2017-06-20	AGGCATCTTACG
Huson22	TCAAGCTCAAGC	GGACTACHVGGGTWTCTAAT	NA	NA	NA	NA	NA	NA	NA	NA	NA	Plate3	NA	2017-06-20	CAGCTAGAACGC
Huson23	TAATCCACAGCG	GGACTACHVGGGTWTCTAAT	NA	NA	NA	NA	NA	NA	NA	NA	NA	Plate3	NA	2017-06-20	TCCCAGAACAAC
Huson24	GGTCACTGACAG	GGACTACHVGGGTWTCTAAT	NA	NA	NA	NA	NA	NA	NA	NA	NA	Plate3	NA	2017-06-20	AGCTGGAAGTCC
Huson25	GACTCGAATCGT	GGACTACHVGGGTWTCTAAT	NA	NA	NA	NA	NA	NA	NA	NA	NA	Plate3	NA	2017-06-20	CACGGTTGTGAG
Huson26	ATGGACCGAACC	GGACTACHVGGGTWTCTAAT	NA	NA	NA	NA	NA	NA	NA	NA	NA	Plate3	NA	2017-06-20	GAGGAATAGCAG
Huson27	AAGATGGATCAG	GGACTACHVGGGTWTCTAAT	NA	NA	NA	NA	NA	NA	NA	NA	NA	Plate3	NA	2017-06-20	CAGCGGTGACAT
Huson28	AGCCGGCACATA	GGACTACHVGGGTWTCTAAT	NA	NA	NA	NA	NA	NA	NA	NA	NA	Plate3	NA	2017-06-20	ATCGGCGTTACA
Huson29	ACGATGCGACCA	GGACTACHVGGGTWTCTAAT	NA	NA	NA	NA	NA	NA	NA	NA	NA	Plate3	NA	2017-06-20	AGATGTTCTGCT
Huson30	CCAAGTCTTACA	GGACTACHVGGGTWTCTAAT	NA	NA	NA	NA	NA	NA	NA	NA	NA	Plate3	NA	2017-06-20	CCACCTACTCCA
Huson31	ACACTAGATCCG	GGACTACHVGGGTWTCTAAT	NA	NA	NA	NA	NA	NA	NA	NA	NA	Plate3	NA	2017-06-20	GAATAGAGCCAA
Huson32	GCTCGAAGATCG	GGACTACHVGGGTWTCTAAT	NA	NA	NA	NA	NA	NA	NA	NA	NA	Plate3	NA	2017-06-20	GTACGTGGGATC
